# Vertical transmission of mosquito microbiota and its effects on offspring development

**DOI:** 10.64898/2025.12.16.694692

**Authors:** Holly L. Nichols, Laura E. Brettell, Miguel A. Saldaña, Shivanand Hegde, Eva Heinz, Kathy Vaccaro, Grant L. Hughes, Kerri L. Coon

## Abstract

**Background:** The mosquito’s gut microbiota plays a crucial role in determining its capacity to transmit harmful viruses and parasites. Accordingly, manipulating mosquito gut microbiota is a promising avenue towards reducing mosquito-borne human pathogen transmission. A successful microbial control campaign will require a thorough understanding of how bacteria are transmitted through mosquito populations. Through two parallel but complementary studies using the yellow fever mosquito *Aedes aegypti* as a focal host species, we surveyed vertical transmission of bacteria from individual mothers to cohorts of offspring maintained in a closed system.

**Results:** Laboratory- and field-derived mothers deposited bacteria that support offspring development, and the relative abundance of commonly transmitted taxa correlated with offspring fitness. Maternally transmitted bacteria were detected in both larval and adult offspring, and the relative abundances of specific taxa differed between life stages. Microbiota composition in adult offspring closely resembled microbiota composition in mothers, despite dramatic shifts in the relative abundance of specific microbial community members during the larval stage. Variability in microbiota composition in offspring was also greater than variability across the population of egg-laying mothers. Eggs that underwent a period of desiccation before hatching produced larval communities dominated by endospore-forming bacteria that were rare in maternal samples.

**Conclusions:** Overall, our results demonstrate the vertical transmission of mosquito-associated microbiota across generations, including bacterial taxa that could potentially be leveraged for mosquito and mosquito-borne disease control.
