## Additional Files for "Vertical transmission of mosquito microbiota and its effects on offspring development": af_5.xlsx

### Sheet: Sheet1
Strain	Identity	Isolation Source	Origin
HN176	Enterobacter roggenkampii	C14 larval water	This study, [32]
HN177	unknown	C14 larval water	This study
HN178	Cedecea sp000277545	C14 larval water	This study, [32]
HN179	Stenotrophomonas	C14 larval water	This study
MMO-72	Chryseobacterium	Aedes aegypti (Liverpool) larval water	[32]
MMO-130	Acinetobacter	Aedes aegypti (Liverpool) larval water	[32]
USMM111	Brevundimonas	Field-collected adult female, unknown species	[32]
MMO-42	Comamonas	Aedes aegypti (Liverpool) larval water	[32]
HN128	Asaia sp003994335	Aedes aegypti (Thai) sugar-fed adult female gut	[32]
USMM050	Elizabethkingia meningoseptica	Anopheles gambiae sugar-fed adult female gut	[32]
MMO-58	Paenibacillus spp	Aedes triseriatus larval water	[32]
HN220	Stenotrophomonas	Aedes aegypti (Liverpool) larval water	This study
