## Additional Files for "Vertical transmission of mosquito microbiota and its effects on offspring development": af_7.xlsx

### Sheet: fromR
Bray-Curtis Distance		Df	SumOfSqs	R2	F	p-value
Global	Sample Type	3	1.006	0.02736	1.1156	0.332
	Residual	119	35.78	0.97264
	Total	122	36.786	1
Bray-Curtis PERMDISP	statistic	mean	p-value
Overall (F)	0.7858	0.014102	0.489
Unweighted Unifrac Distance		Df	SumOfSqs	R2	F	p-value
Global	Sample Type	3	0.9492	0.04762	1.9834	0.013*
	Residual	119	18.984	0.95238
	Total	122	19.9333	1
Early Water - Late Water	Sample Type	1	0.4609	0.04888	3.0323	0.006**
	Residual	59	8.9676	0.95112
	Total	60	9.4285	1
Early Water - Mid Water	Sample Type	1	0.6063	0.05884	3.626	0.004**
	Residual	58	9.6976	0.94116
	Total	59	10.3039	1
Early Water - Final Water	Sample Type	1	0.3854	0.03973	2.4826	0.013*
	Residual	60	9.314	0.96027
	Total	61	9.6993	1
Later Water - Mid Water	Sample Type	1	0.2343	0.02366	1.4298	0.184
	Residual	59	9.6701	0.97634
	Total	60	9.9044	1
Late Water - Final Water	Sample Type	1	0.0109	0.00117	0.0715	0.994
	Residual	61	9.2864	0.99883
	Total	62	9.2973	1
Mid Water - Final Water	Sample Type	1	0.216	0.02111	1.294	0.246
	Residual	60	10.016	0.97889
	Total	61	10.232	1
Unweighted Unifrac PERMDISP	statistic	mean	p-value
Overall (F)	0.9516	0.012191	0.426
Average distance to median	Early Water	Mid Water	Late Water	Final Water
Bray-Curtis PERMDISP	0.5451	0.5193	0.4975	0.5384
Unweighted Unifrac PERMDISP	0.3715	0.4077	0.3634	0.3698
