## Additional Files for "Vertical transmission of mosquito microbiota and its effects on offspring development": af_9.xlsx

### Sheet: fromR
Bray-Curtis Distance		Df	SumOfSqs	R2	F	p-value
Global	Sample Type	1	1.3374	0.1306	4.2061	0.007**
	Residual	28	8.9031	0.8694
	Total	29	10.2405	1
Bray-Curtis PERMDISP	statistic	mean	p-value
Overall (F)	1.5103	0.21864	0.222
Unweighted Unifrac Distance		Df	SumOfSqs	R2	F	p-value
Global	Sample Type	1	0.9674	0.2048	7.2113	0.001**
	Residual	28	3.7563	0.7952
	Total	29	4.7237	1
Unweighted Unifrac PERMDISP	statistic	mean	p-value
Overall (F)	5.9654	0.054585	0.027*
Average distance to median	L1 Larval Offspring	L4 Larval Offspring
Bray-Curtis PERMDISP	0.5671	0.4906
Unweighted Unifrac PERMDISP	0.3924	0.3053
