## Additional Files for "Vertical transmission of mosquito microbiota and its effects on offspring development": af_11.xlsx

### Sheet: Sheet1
Comparison	PERMANOVA - Bray-Curtis		PERMDISP- Bray-Curtis		PERMANOVA- Unweighted Unifrac		PERMDISP- Unweighted Unifrac
	Test statistic	p-value	Test Statistic	p-value	Test statistic	p-value	Test Statistic	p-value
Overall(F)	F(2,64) = 14.651	0.001 **	F(2,64) = 7.1507	0.003 **	F(2,66) = 5.444	0.001 **	F(2,64) = 4.8021	0.013 **
larvae-mother	F(1,35) = 10.737	0.001 **	2.7338	0.007 **	F(1,36) = 4.5385	0.001 **	0.8311	0.433
larvae-water	F(1,43) = 7.0736	0.002 **	0.9393	0.365	F(1,44) = 4.9528	0.001 **	3.0183	0.009 **
mother-water	F(1,50) - 26.167	0.001 **	-3.3621	0.001 **	F(1,51) = 6.6409	0.001 **	2.1569	0.043 *

### Sheet: fromR
Bray-Curtis Distance		Df	SumOfSqs	R2	F	p-value
Global	Sample Type	2	7.6289	0.27463	14.198	0.001 **
	Residual	75	14.7972	0.68727
	Total	77	21.5304	1
Larvae - Mother	Sample Type	1	3.8868	0.26222	15.283	0.001**
	Residual	43	10.9358	0.73778
	Total	44	14.8226	1
Larvae - Water	Sample Type	1	2.3122	0.11931	7.3155	0.001**
	Residual	54	17.0675	0.88069
	Total	55	19.3797	1
Mother - Water	Sample Type	1	5.2849	0.30058	22.777	0.001**
	Residual	50	12.2973	0.69942
	Total	51	17.5822	1
Bray-Curtis PERMDISP	statistic	SES	mean	lower	median	upper	p-value
Overall (F)	12.3697	10.2158	1.0214		0.6732	3.1176	0.001***
Larvae - Mother (t)	3.8635	3.8463	-0.0332	-2.106	-0.0673	1.8919	0.003**
Larvae - Water (t)	1.1146	1.1633	-0.0347	-2.1563	-0.0136	1.8468	0.241
Mother - Water (t)	-4.2634	-4.2128	0.0077	-1.9444	0.0019	1.8996	0.001***
Unweighted Unifrac Distance		Df	SumOfSqs	R2	F	p-value
Global	Sample Type	2	2.0942	0.13865	6.0364	0.001 **
	Residual	75	13.0096	0.86135																			1
	Total	77	15.1037	1
Larvae - Mother	Sample Type	1	1.3176	0.14123	7.0718	0.001**
	Residual	43	8.0116	0.85877
	Total	44	9.3291	1
Larvae - Water	Sample Type	1	1.0477	0.10166	6.1106	0.001**
	Residual	54	9.2583	0.89834
	Total	55	10.306	1
Mother - Water	Sample Type	1	0.8252	0.08618	4.9986	0.003**																	1
	Residual	53	8.7493	0.91382
	Total	54	9.5744	1
Unweighted Unifrac PERMDISP	statistic	SES	mean	lower	median	upper	p-value
Overall (F)	1.3085	0.2314	1.0493		0.6926	3.2649	0.281
Average distance to median	Mother	Water	Larvae																				1
Bray-Curtis PERMDISP	0.3032	0.5163	0.5657
Unweighted Unifrac PERMDISP	0.4054	0.3752	0.4192

### Sheet: with batch
Bray-Curtis Distance - PERMANOVA - Global		Df	SumOfSqs	R2	F	p-value
Global	Sample Type	2	7.6279	0.27443	19.552	0.001*
	Batch	3	6.1229	0.22028	10.463	0.001*
	Residual	72	14.0447	0.50529
	Total	77	27.7954	1
Bray-Curtis Distance - PERMANOVA - Sample Type		Df	SumOfSqs	R2	F	p-value
Larvae - Mother	Sample Type	1	3.8944	0.26273	15.324	0.001*
	Residual	43	10.9282	0.73727
	Total	44	14.8227	1
Larvae - Water	Sample Type	1	2.3169	0.1194	7.3218	0.001*
	Residual	54	17.0875	0.8806
	Total	55	19.4044	1
Mother - Water	Sample Type	1	5.2724	0.29971	22.683	0.001*
	Residual	53	12.3193	0.70029
	Total	54	17.5917	1
Bray-Curtis Distance - PERMANOVA - Batch		Df	SumOfSqs	R2	F	p-value
A - B	Batch	1	3.3394	0.19163	11.853	0.001**
	Residual	50	14.0865	0.80837
	Total	51	17.4259	1
A - C	Batch	1	2.9001	0.17148	9.9349	0.001**
	Residual	48	14.0118	0.82852
	Total	49	16.9119	1
A - IC	Batch	1	2.3049	0.20823	8.4156	0.001**
	Residual	32	8.7642	0.79177
	Total	33	11.0691	1
B - C	Batch	1	0.6016	0.04708	2.075	0.08
	Residual	42	12.177	0.95292
	Total	43	12.7786	1
B - IC	Batch	1	2.2744	0.24712	8.5339	0.001**
	Residual	26	6.9294	0.75288
	Total	27	9.2038	1
C - IC	Batch	1	1.8252	0.21028	6.3906	0.001**
	Residual	24	6.8547	0.78972
	Total	25	8.6799	1
Bray-Curtis PERMDISP - Sample Type	statistic	SES	mean	lower	median	upper	p-value
Overall (F)	12.2229	10.8096	1.0381		0.7223	3.0986	0.001**
Larvae - Mother (t)	3.8282	3.7182	-0.0549	-2.1356	-0.0111	1.9508	0.001**
Larvae - Water (t)	1.0696	1.0721	-0.0096	-1.8959	0.0163	1.969	0.285
Mother - Water (t)	-4.2874	-4.2181	0.0483	-1.9102	0.0901	2.0158	0.001**
Bray-Curtis PERMDISP - Batch	statistic	SES	mean	lower	median	upper	p-value
Overall (F)	1.0071	-0.0246	1.0285		0.7939	2.6471	0.393
A - B (t)	0.0661	0.0195	0.046	-2.0596	0.059	2.0366	0.993
A - C (t)	-0.6601	-0.6757	0.0379	-2.0412	0.0443	2.0114	0.475
A - IC (t)	1.2072	1.2073	-0.0011	-2.0502	-0.0281	1.9306	0.207
B - C (t)	-0.7812	-0.7563	-0.008	-1.8996	-0.0444	1.9407	0.449
B - IC (t)	1.2491	1.2497	-0.0268	-2.0704	-0.0007	1.9425	0.193
C - IC (t)	2.0808	2.0095	-0.0212	-2.1867	-0.0135	1.9968	0.045 *
Unweighted Unifrac Distance - PERMANOVA - Global		Df	SumOfSqs	R2	F	p-value
Global	Sample Type	2	1.9296	0.12094	5.7717	0.001**
	Batch	3	1.9905	0.12475	3.9691	0.001**
	Residual	72	12.0358	0.75432
	Total	77	15.9559	1
Unweighted Unifrac Distance - PERMANOVA - Sample Type		Df	SumOfSqs	R2	F	p-value
Larvae - Mother	Sample Type	1	0.7935	0.07674	3.5739	0.002**
	Residual	43	9.5473	0.92326
	Total	44	10.3408	1
Larvae - Water	Sample Type	1	0.7383	0.07324	4.2677	0.003**
	Residual	54	9.3418	0.92676
	Total	55	10.0801	1
Mother - Water	Sample Type	1	1.3356	0.12721	7.7251	0.001**
	Residual	53	9.1634	0.87279
	Total	54	10.499	1
Unweighted Unifrac Distance - PERMANOVA - Batch		Df	SumOfSqs	R2	F	p-value
A - B	Batch	1	0.33	0.0336	1.7384	0.055
	Residual	50	9.4905	0.9664
	Total	51	9.8205	1
A - C	Batch	1	0.357	0.03739	1.8645	0.057
	Residual	48	9.1917	0.96261
	Total	49	9.5488	1
A - IC	Batch	1	1.3603	0.21169	8.593	0.001**
	Residual	32	5.0658	0.78831
	Total	33	6.4261	1
B - C	Batch	1	0.2474	0.02727	1.1775	0.251
	Residual	42	8.8253	0.97273
	Total	43	9.0727	1
B - IC	Batch	1	1.2893	0.21529	7.1331	0.001**
	Residual	26	4.6993	0.78471
	Total	27	5.9886	1
C - IC	Batch	1	1.2619	0.22285	6.8821	0.001**
	Residual	24	4.4005	0.77715
	Total	25	5.6624	1
Unweighted Unifrac PERMDISP - Sample Type	statistic	SES	mean	lower	median	upper	p-value
Overall (F)	11.7498	9.6104	1.046		0.6716	3.0944	0.001**
Larvae - Mother (t)	-0.0757	-0.0737	0.0026	-2.0926	-0.0097	2.0143	0.937
Larvae - Water (t)	3.8068	3.822	-0.0303	-2.0323	-0.0355	1.8815	0.001**
Mother - Water (t)	3.7672	3.7164	-0.0319	-2.0769	-0.0425	1.9106	0.001**
Unweighted Unifrac PERMDISP - Batch	statistic	SES	mean	lower	median	upper	p-value
Overall (F)	9.7023	10.245	1.0046		0.7971	2.6206	0.001**
A - B (t)	-1.1851	-1.16	-0.0265	-1.9206	-0.057	2.0463	0.237
A - C (t)	-1.0501	-1.0505	0.0092	-2.0229	0.0104	1.8721	0.295
A - IC (t)	4.9696	4.9511	-0.0415	-2.0587	-0.0518	2.0093	0.001**
B - C (t)	-0.0085	-0.0472	0.0391	-1.8829	0.0335	2.2008	0.953
B - IC (t)	5.6792	5.6145	-0.0249	-1.975	-0.0008	2.0281	0.001**
C - IC (t)	4.6161	4.437	-0.0431	-2.0256	-0.0166	2.2021	0.001**
Average distance to median	Mother	Water	Larvae
Bray-Curtis PERMDISP	0.3035	0.5171	0.5651
Unweighted Unifrac PERMDISP	0.4563	0.3526	0.4546
Average distance to median	A	B	C	IC
Bray-Curtis PERMDISP	0.4942	0.4906	0.5273	0.37
Unweighted Unifrac PERMDISP	0.4007	0.4349	0.4352	0.1563
