## Additional Files for "Vertical transmission of mosquito microbiota and its effects on offspring development": af_13.xlsx

### Sheet: Sheet1
Bray Curtis Distance - lab		Df	SumOfSqs	R2	F	p-value
Global	Sample Type	4	12.269	0.23269	11.372	0.001**
	Residual	150	40.458	0.76731
	Total	154	52.728	1
Adult - Midgut	Sample Type	1	1.2953	0.04954	3.909	0.001**
	Residual	75	24.8524	0.95046
	Total	76	26.1477	1
Adult - Ovary	Sample Type	1	2.8624	0.10241	8.8995	0.001**
	Residual	78	25.0871	0.89759
	Total	79	27.9495	1
Adult - Larvae	Sample Type	1	6.382	0.15246	22.126	0.001**
	Residual	123	35.479	0.84754
	Total	124	41.861	1
Adult - Larval Water	Sample Type	1	3.0803	0.09999	10.332	0.001**
	Residual	93	27.7272	0.90001
	Total	94	30.8076	1
Larvae - Midgut	Sample Type	1	1.5673	0.11661	6.8641	0.001**
	Residual	52	11.8731	0.88339
	Total	53	13.4403	1
Larvae - Ovary	Sample Type	1	3.3786	0.21817	15.347	0.001**
	Residual	55	12.1078	0.78183
	Total	56	15.4864	1
Larvae - Larval Water	Sample Type	1	1.1172	0.07042	5.3025	0.001**
	Residual	70	14.7479	0.92958
	Total	71	15.865	1
Larval Water - Midgut	Sample Type	1	1.5899	0.27837	8.4865	0.002**
	Residual	22	4.1215	0.72163
	Total	23	5.7114	1
Larval Water - Ovary	Sample Type	1	3.1821	0.42212	18.262	0.001**
	Residual	25	4.3562	0.57788
	Total	26	7.5384	1
Ovary - Midgut	Sample Type	1	0.09992	0.06319	0.4721	0.574
	Residual	7	1.48143	0.93681
	Total	8	1.58135	1
Bray Curtis PERMDISP - lab	statistic	SES	mean	lower	median	upper	p-value
Overall (F)	3.8096	4.1434	0.9991		0.8458	2.2758	0.005**
Adult Offspring-Larval Offspring (t)	2.106	1.9968	0.0394	-1.9607	0.0368	1.9606	0.043*
Adult Offspring-Larval Water (t)	2.3711	2.3618	-0.005	-2.0669	0.0309	1.8857	0.015*
Adult Offspring-Midguts (t)	0.9138	0.9181	0.0164	-1.8232	0.0037	1.7788	0.391
Adult Offspring-Ovaries (t)	2.3057	2.2681	-0.0088	-2.038	-0.0026	1.8946	0.017*
Larval Offspring-Larval Water (t)	1.8671	1.9321	-0.0352	-1.9008	-0.0342	1.9085	0.053
Larval Offspring-Midguts (t)	0.7268	0.7333	0.0013	-1.9106	0.005	1.8786	0.465
Larval Offspring-Ovaries (t)	2.7488	2.6945	-0.0272	-2.0738	-0.0048	1.9743	0.003**
Larval Water-Midguts (t)	0.0428	0.0348	0.0072	-2.0265	0.037	1.8404	0.995
Larval Water-Ovaries (t)	1.5429	1.4924	-0.0092	-2.1616	0.0409	1.9131	0.125
Midguts-Ovaries (t)	0.4944	0.4488	-0.0142	-2.3073	-0.0365	2.2785	0.587
Bray Curtis Distance - field		Df	SumOfSqs	R2	F	p-value
Global	Sample Type	4	10.931	0.35905	10.784	0.001**
	Residual	77	19.514	0.64095
	Total	81	30.445	1
Adult - Midgut	Sample Type	1	1.2191	0.09835	4.9085	0.001**
	Residual	45	11.1765	0.90165
	Total	46	12.3956	1
Adult - Ovary	Sample Type	1	1.8311	0.14073	7.5337	0.001**
	Residual	46	11.1807	0.85927
	Total	47	13.0118	1
Adult - Larvae	Sample Type	1	6.2113	0.26544	23.85	0.001**
	Residual	66	17.1886	0.73456
	Total	67	23.3999	1
Adult - Larval Water	Sample Type	1	3.3941	0.20295	13.241	0.001**
	Residual	52	13.3296	0.79705
	Total	53	16.7237	1
Larvae - Midgut	Sample Type	1	1.2293	0.16717	4.6167	0.005**
	Residual	23	6.1241	0.83283
	Total	24	7.3534	1
Larvae - Ovary	Sample Type	1	1.7827	0.22535	6.9816	0.001**
	Residual	24	6.1283	0.77465
	Total	25	7.9111	1
Larvae - Larval Water	Sample Type	1	1.1679	0.12365	4.2329	0.001**
	Residual	30	8.2773	0.87635
	Total	31	9.4452	1
Larval Water - Midgut	Sample Type	1	1.1182	0.3305	4.4429	0.021*
	Residual	9	2.2651	0.6695
	Total	10	3.3833	1
Larval Water - Ovary	Sample Type	1	1.5517	0.4061	6.8378	0.003**
	Residual	10	2.2693	0.5939
	Total	11	3.821	1
Midgut - Ovary	Sample Type	1	0.032451	0.21832	0.8379	0.7
	Residual	3	0.116189	0.78168
	Total	4	0.148639	1
Bray Curtis PERMDISP - field	statistic	SES	mean	lower	median	upper	p-value
Overall (F)	1.6198	0.7857	1.0361		0.8531	2.411	0.178
Adult-Midgut (t)	0.7572	0.6953	0.0344	-2.3935	0.0711	1.658	0.555
Adult-Ovary (t)	0.9663	0.9251	0.0239	-2.096	0.0878	1.8632	0.375
Adult-Larvae (t)	-1.4095	-1.3939	0.0341	-2.0023	0.016	1.9807	0.165
Adult-Larval Water (t)	-0.5895	-0.6375	0.0494	-1.9206	0.1173	1.9253	0.507
Larvae-Midgut (t)	7.6244	7.0751	0.0181	-2.4123	0.0982	1.7644	0.001**
Larvae-Ovary (t)	9.2144	8.6787	0.0044	-2.1273	0.0713	1.8773	0.001**
Larvae-Larval Water (t)	0.712	0.6548	0.0187	-1.9945	0.0766	1.9881	0.499
Larval Water-Midgut (t)	1.719	1.4867	-0.0077	-2.4104	0.1018	1.8588	0.081
Larval Water-Ovary (t)	2.1722	1.8401	-0.0273	-2.5949	-0.0135	2.1576	0.0498*
Midgut-Ovary (t)	0.2044	0.0656	-0.0427	-2.8944	-0.0522	3.9356	0.813
Unweighted Unifrac Distance - lab		Df	SumOfSqs	R2	F	p-value
Global	Sample Type	4	7.947	0.22099	10.638	0.001**
	Residual	150	28.012	0.77901
	Total	154	35.958	1
Adult - Midgut	Sample Type	1	0.5467	0.03112	2.4086	0.006**
	Residual	75	17.0235	0.96888
	Total	76	17.5702	1
Adult - Ovary	Sample Type	1	0.6657	0.03673	2.9741	0.002**
	Residual	78	17.4597	0.96327
	Total	79	18.1255	1
Adult - Larvae	Sample Type	1	5.0359	0.176	26.272	0.001**
	Residual	123	23.5772	0.824
	Total	124	28.6131	1
Adult - Larval Water	Sample Type	1	3.339	0.14425	15.677	0.001**
	Residual	93	19.808	0.85575
	Total	94	23.147	1
Larvae - Midgut	Sample Type	1	0.6409	0.08007	4.5259	0.001**
	Residual	52	7.3632	0.91993
	Total	53	8.0041	1
Larvae - Ovary	Sample Type	1	1.1458	0.12809	8.0802	0.001**
	Residual	55	7.7994	0.87191
	Total	56	8.9453	1
Larvae - Larval Water	Sample Type	1	0.6024	0.05604	4.1557	0.001**
	Residual	70	10.1473	0.94396
	Total	71	10.7497	1
Larval Water - Midgut	Sample Type	1	0.6081	0.14472	3.7226	0.002**
	Residual	22	3.5936	0.85528
	Total	23	4.2017	1
Larval Water - Ovary	Sample Type	1	1.0991	0.2143	6.8188	0.001**
	Residual	25	4.0298	0.7857
	Total	26	5.129	1
Ovary - Midgut	Sample Type	1	0.23448	0.15841	1.3176	0.148
	Residual	7	1.24573	0.84159
	Total	8	1.48021	1
Unweighted Unifrac PERMDISP - lab	statistic	SES	mean	lower	median	upper	p-value
Overall (F)	12.3216	14.6447	1.0494		0.8651	2.5414	0.001**
Adult Offspring-Larval Offspring (t)	6.3951	6.3008	0.0354	-1.978	0.079	2.0466	0.001**
Adult Offspring-Larval Water (t)	3.5733	3.4612	0.0125	-2.1089	0.0659	1.941	0.001**
Adult Offspring-Midguts (t)	1.7507	1.7029	0.0221	-1.9999	0.0909	1.7851	0.063.
Adult Offspring-Ovaries (t)	2.4446	2.2676	0.038	-2.1258	0.0742	2.0736	0.021*
Larval Offspring-Larval Water (t)	-1.0918	-1.0542	-0.0087	-2.0451	0.0339	1.9184	0.301
Larval Offspring-Midguts (t)	-0.1125	-0.1173	0.007	-2.064	0.0783	1.7289	0.871
Larval Offspring-Ovaries (t)	-0.0808	-0.1061	0.0278	-2.0161	0.0374	2.0277	0.913
Larval Water-Midguts (t)	0.3678	0.3398	0.0051	-2.2056	0.0876	1.8425	0.783
Larval Water-Ovaries (t)	0.4958	0.4371	0.0342	-2.0269	0.0306	2.1857	0.667
Midguts-Ovaries (t)	0.0369	-0.0092	0.049	-2.2385	-0.0661	3.113	0.939
Unweighted Unifrac Distance - field		Df	SumOfSqs	R2	F	p-value
Global	Sample Type	4	3.8939	0.19083	4.5397	0.001**
	Residual	77	16.5115	0.80917
	Total	81	20.4055	1
Adult - Midgut	Sample Type	1	0.3498	0.029	1.3438	0.163
	Residual	45	11.714	0.971
	Total	46	12.0638	1
Adult - Ovary	Sample Type	1	0.4297	0.03442	1.64	0.062
	Residual	46	12.0535	0.96558
	Total	47	12.4832	1
Adult - Larvae	Sample Type	1	2.41	0.1448	11.175	0.001**
	Residual	66	14.234	0.8552
	Total	67	16.645	1
Adult - Larval Water	Sample Type	1	1.1438	0.08136	4.6054	0.001**
	Residual	52	12.9149	0.91864
	Total	53	14.0587	1
Larvae - Midgut	Sample Type	1	0.4934	0.14077	3.7681	0.005**
	Residual	23	3.0116	0.85923
	Total	24	3.505	1
Larvae - Ovary	Sample Type	1	0.6924	0.17124	4.9589	0.001**
	Residual	24	3.351	0.82876
	Total	25	4.0434	1
Larvae - Larval Water	Sample Type	1	0.4959	0.10533	3.5318	0.001**
	Residual	30	4.2125	0.89467
	Total	31	4.7084	1
Larval Water - Midgut	Sample Type	1	0.30937	0.15457	1.6455	0.13
	Residual	9	1.69208	0.84543
	Total	10	2.00145	1
Larval Water - Ovary	Sample Type	1	0.49457	0.19578	2.4345	0.015*
	Residual	10	2.03152	0.80422
	Total	11	2.52608	1
Midgut - Ovary	Sample Type	1	0.20811	0.20035	0.7516	0.6
	Residual	3	0.83064	0.79965
	Total	4	1.03875	1
Unweighted Unifrac PERMDISP - lab	statistic	SES	mean	lower	median	upper	p-value
Overall (F)	13.4288	16.3872	1.0264		0.8443	2.5398	0.001**
Adult Offspring-Larval Offspring (t)	6.9968	6.8388	0.0083	-2.0804	0.0053	2.1676	0.001**
Adult Offspring-Larval Water (t)	2.933	2.9122	-0.0431	-2.0706	-0.0549	1.8841	0.003**
Adult Offspring-Midguts (t)	2.1055	2.1194	-0.0648	-2.4558	0.0368	1.6669	0.011*
Adult Offspring-Ovaries (t)	0.9825	0.9978	-0.0389	-2.1136	-0.0076	1.8956	0.311
Larval Offspring-Larval Water (t)	-1.7564	-1.6697	-0.051	-2.2277	-0.0136	1.8931	0.097.
Larval Offspring-Midguts (t)	-0.1898	-0.0969	-0.0854	-2.6622	0.032	1.7095	0.829
Larval Offspring-Ovaries (t)	-2.8899	-2.659	-0.0491	-2.302	-0.0174	1.9615	0.017*
Larval Water-Midguts (t)	0.5572	0.5453	-0.0633	-2.4431	0.0134	1.8598	0.591
Larval Water-Ovaries (t)	-0.7995	-0.7341	-0.0044	-2.3095	-0.0009	1.98	0.451
Midguts-Ovaries (t)	-3.4706	-1.9334	0.1298	-2.4006	-0.0289	3.7313	0.023*
