## Additional Files for "Vertical transmission of mosquito microbiota and its effects on offspring development": af_28.xlsx

### Sheet: Sheet1
asaia_larvae ~ scale(numLarvae) + scale(asaia_mother)	Estimate	Std. Error	t	p-value
(Intercept)	-9.239	0.487	-18.97	<0.0001 *
scale(numLarvae)	-0.675	0.681	-0.99	0.35
scale(asaia_mother)	0.459	0.434	1.06	0.32
asaia_larvae ~ scale(numLarvae) + scale(asaia_water)	Estimate	Std. Error	t	p-value
(Intercept)	-9.594	0.3587	-26.75	<0.0001*
scale(numLarvae)	-0.0773	0.3687	-0.21	0.8366
scale(asaia_water)	0.4474	0.1371	3.26	0.0049*
cedecea_larvae ~ scale(numLarvae) + scale(cedecea_mother)	Estimate	Std. Error	t	p-value
(Intercept)	-1.227	0.749	-1.64	0.13
scale(numLarvae)	0.781	0.635	1.23	0.25
scale(cedecea_mother)	-0.321	0.744	-0.43	0.67
cedecea_larvae ~ scale(numLarvae) + scale(cedecea_water)	Estimate	Std. Error	t	p-value
(Intercept)	-1.692	0.656	-2.58	0.02*
scale(numLarvae)	1	0.52	1.92	0.073
scale(cedecea_water)	1.135	0.477	2.38	0.03 *
