## Additional Files for "Vertical transmission of mosquito microbiota and its effects on offspring development": af_30.xlsx

### Sheet: Sheet1
Proportion pupated by mom genera
(a)	Model Coefficient	p-value	BH-adj p-value
Asaia	23.1	<0.0001	<0.0001*
Halomonas	-27.58	<0.0001	<0.0001*
Uncl. Enterobacteriaceae	1.83	<0.0001	<0.0001*
Uncl. Halomonadaceae	-1.92	<0.0001	<0.0001*
Proportion pupated by water genera
(b)	Model Coefficient	p-value	BH-adj p-value
Bosea	18.6241	0.000266129	0.0011*
Bradyrhizobium	-28.6239	<0.0001	<0.0001*
Burkholderia-Caballeronia-Paraburkholderia	-2.99409	<0.0001	<0.0001*
Cohnella	4.84035	0.000367991	0.0012*
Paenibacillus	-2.43675	0.00547725	0.0110*
Pseudomonas	-24.0355	0.000537385	0.0014*
Ramlibacter	6.62144	0.0275905	0.0368*
Rudanella	-7.1381	0.0129292	0.023*
Serratia	2.20967	0.0275139	0.0368*
Stenotrophomonas	3.45672	0.000166251	0.0009*
Uncl. Comamonadaceae	5.20346	0.0276212	0.0368*
Uncl. Xanthobacteraceae	-5.87558	0.00367334	0.0084*
Proportion pupated by larvae genera
(c)	Model Coefficient	p-value	BH-adj p-value
Burkholderia-Caballeronia-Paraburkholderia	-2.56	<0.0001	<0.0001*
Stenotrophomonas	2.91	<0.0001	0.001*
