## Additional Files for "Vertical transmission of mosquito microbiota and its effects on offspring development": af_32.csv

	sample_id	barcode_sequence	sample_type	sample_subtype	mother	dna_conc	sample_or_ctrl	description	features_before_decontam	features_after_decontam
HLN001	HLN001	CGAGAGTT-CTACTATA	water	early_water	A1	12	sample	A1 early water	99024	99024
HLN002	HLN002	CGAGAGTT-CGTTACTA	water	early_water	A11	11	sample	A11 early water	103851	103851
HLN003	HLN003	CGAGAGTT-AGAGTCAC	water	early_water	A2	9.4	sample	A2 early water	65275	65275
HLN004	HLN004	CGAGAGTT-TACGAGAC	water	early_water	A3	11	sample	A3 early water	63732	63732
HLN005	HLN005	CGAGAGTT-ACGTCTCG	water	early_water	B12	6.7	sample	B12 early water	43017	43014
HLN006	HLN006	CGAGAGTT-TCGACGAG	water	early_water	B19	5.1	sample	B19 early water	99750	99719
HLN007	HLN007	CGAGAGTT-GATCGTGT	water	early_water	B3	8.5	sample	B3 early water	80140	80140
HLN008	HLN008	CGAGAGTT-GTCAGATA	water	early_water	C14	9.6	sample	C14 early water	142428	142414
HLN009	HLN009	GACATAGT-CTACTATA	water	early_water	C18	15	sample	C18 early water	102051	102051
HLN010	HLN010	GACATAGT-CGTTACTA	water	early_water	C19	14	sample	C19 early water	38355	38345
HLN011	HLN011	GACATAGT-AGAGTCAC	water	early_water	C6	8.4	sample	C6 early water	61145	61145
HLN012	HLN012	GACATAGT-TACGAGAC	ctrl	expt_ctrl	none	1.69	ctrl	negctrl2 early water	12963	130
HLN013	HLN013	GACATAGT-ACGTCTCG	water	late_water	A1	7.9	sample	A1 late water	97106	97106
HLN014	HLN014	GACATAGT-TCGACGAG	water	late_water	A14	3.47	sample	A14 late water	53336	53336
HLN015	HLN015	GACATAGT-GATCGTGT	water	late_water	A16	4	sample	A16 late water	110280	110280
HLN016	HLN016	GACATAGT-GTCAGATA	water	late_water	A2	5.1	sample	A2 late water	83802	83660
HLN017	HLN017	ACGCTACT-CTACTATA	water	late_water	B1	7.6	sample	B1 late water	26804	26804
HLN018	HLN018	ACGCTACT-CGTTACTA	water	late_water	B12	4.59	sample	B12 late water	42676	42676
HLN019	HLN019	ACGCTACT-AGAGTCAC	water	late_water	B17	7.3	sample	B17 late water	74103	74103
HLN020	HLN020	ACGCTACT-TACGAGAC	water	late_water	B19	3.96	sample	B19 late water	63120	63120
HLN021	HLN021	ACGCTACT-ACGTCTCG	water	late_water	B3	6.3	sample	B3 late water	47484	47484
HLN022	HLN022	ACGCTACT-TCGACGAG	water	late_water	C13	7.3	sample	C13 late water	80865	80674
HLN023	HLN023	ACGCTACT-GATCGTGT	water	late_water	C19	20	sample	C19 late water	36780	36780
HLN024	HLN024	ACGCTACT-GTCAGATA	water	late_water	C4	24	sample	C4 late water	122415	122415
HLN025	HLN025	ACTCACTG-CTACTATA	water	mid_water	A14	35	sample	A14 d3 water	54461	54461
HLN026	HLN026	ACTCACTG-CGTTACTA	water	mid_water	A15	5.5	sample	A15 d3 water	84909	84909
HLN027	HLN027	ACTCACTG-AGAGTCAC	water	mid_water	A18	5.4	sample	A18 d3 water	70814	70814
HLN028	HLN028	ACTCACTG-TACGAGAC	water	mid_water	A19	3.4	sample	A19 d3 water	32644	32644
HLN029	HLN029	ACTCACTG-ACGTCTCG	water	mid_water	A3	11	sample	A3 d3 water	33177	33172
HLN030	HLN030	ACTCACTG-TCGACGAG	water	mid_water	A4	8.4	sample	A4 d3 water	51648	51648
HLN031	HLN031	ACTCACTG-GATCGTGT	water	mid_water	A7	7.5	sample	A7 d3 water	69623	69526
HLN032	HLN032	ACTCACTG-GTCAGATA	ctrl	expt_ctrl	none	0.586	ctrl	negctrl1 d3 water	2392	101
HLN033	HLN033	TGAGTACG-CTACTATA	ctrl	expt_ctrl	none	2.98	ctrl	negctrl2 d3 water	4003	33
HLN034	HLN034	TGAGTACG-CGTTACTA	ctrl	expt_ctrl	none	20	ctrl	posctrl3 d3 water	4685	4565
HLN035	HLN035	TGAGTACG-AGAGTCAC	water	early_water	C1	13	sample	C1 early water	25253	25253
HLN036	HLN036	TGAGTACG-TACGAGAC	water	early_water	C15	41	sample	C15 early water	10910	10899
HLN037	HLN037	TGAGTACG-ACGTCTCG	water	early_water	C4	49	sample	C4 early water	27601	27601
HLN038	HLN038	TGAGTACG-TCGACGAG	water	early_water	posctrl1	92	sample	posctrl1 early water	13457	12127
HLN039	HLN039	TGAGTACG-GATCGTGT	water	early_water	posctrl2	22	sample	posctrl2 early water	71484	58198
HLN040	HLN040	TGAGTACG-GTCAGATA	water	late_water	A15	63	sample	A15 late water	17789	17665
HLN041	HLN041	CGAGAGTT-ATCGTACG	water	final_water	A1	52	sample	A1 Final water	19682	19682
HLN042	HLN042	CGAGAGTT-ACTATCTG	water	final_water	A11	74	sample	A11 Final water	6421	6421
HLN043	HLN043	CGAGAGTT-TAGCGAGT	water	final_water	A14	26	sample	A14 Final water	35359	35355
HLN044	HLN044	CGAGAGTT-CTGCGTGT	water	final_water	A15	25	sample	A15 Final water	44613	44613
HLN045	HLN045	CGAGAGTT-TCATCGAG	water	final_water	A16	24	sample	A16 Final water	33604	33604
HLN046	HLN046	CGAGAGTT-CGTGAGTG	water	final_water	A18	25	sample	A18 Final water	29002	29002
HLN047	HLN047	CGAGAGTT-GGATATCT	water	final_water	A19	34	sample	A19 Final water	40364	40364
HLN048	HLN048	CGAGAGTT-GACACCGT	water	final_water	A3	30	sample	A3 Final water	24716	24704
HLN049	HLN049	GACATAGT-ATCGTACG	water	final_water	A4	32	sample	A4 Final water	17034	17034
HLN050	HLN050	GACATAGT-ACTATCTG	water	final_water	A7	34	sample	A7 Final water	49586	48901
HLN051	HLN051	GACATAGT-TAGCGAGT	water	final_water	A8	14	sample	A8 Final water	22086	22086
HLN052	HLN052	GACATAGT-CTGCGTGT	water	final_water	B1	40	sample	B1 Final water	13458	13455
HLN053	HLN053	GACATAGT-TCATCGAG	water	final_water	B12	21	sample	B12 Final water	39711	39711
HLN054	HLN054	GACATAGT-CGTGAGTG	water	final_water	B14	21	sample	B14 Final water	38930	38930
HLN055	HLN055	GACATAGT-GGATATCT	water	final_water	B17	22	sample	B17 Final water	26212	26212
HLN056	HLN056	GACATAGT-GACACCGT	ctrl	pcr_ctrl	none	0.689	ctrl	PCR CTRL 1	153	153
HLN057	HLN057	CTGCGTAG-CTACTATA	ctrl	extract_ctrl	none	0.939	ctrl	glass bead ctrl 1	56	56
HLN058	HLN058	CTGCGTAG-CGTTACTA	water	late_water	A3	21	sample	A3 late water	21152	21152
HLN059	HLN059	CTGCGTAG-AGAGTCAC	water	late_water	posctrl2	26	sample	posctrl2 late water	7505	7379
HLN060	HLN060	CTGCGTAG-TACGAGAC	water	mid_water	C14	41	sample	C14 d3 water	65192	65192
HLN061	HLN061	CTGCGTAG-TCGACGAG	water	final_water	B2	77	sample	B2 Final water	39522	39522
HLN062	HLN062	CTGCGTAG-GATCGTGT	water	final_water	B3	29	sample	B3 Final water	55168	55168
HLN063	HLN063	CTGCGTAG-GTCAGATA	water	final_water	B4	50	sample	B4 Final water	63659	63659
HLN064	HLN064	TAGTCTCC-CTACTATA	water	final_water	B7	41	sample	B7 Final water	52009	52009
HLN065	HLN065	TAGTCTCC-CGTTACTA	water	final_water	B9	67	sample	B9 Final water	22946	22946
HLN066	HLN066	TAGTCTCC-AGAGTCAC	water	final_water	C1	36	sample	C1 Final water	115698	115698
HLN067	HLN067	TAGTCTCC-TACGAGAC	water	final_water	C13	33	sample	C13 Final water	103780	103780
HLN068	HLN068	TAGTCTCC-ACGTCTCG	water	final_water	C14	62	sample	C14 Final water	59541	59541
HLN069	HLN069	TAGTCTCC-TCGACGAG	water	final_water	C15	25	sample	C15 Final water	62092	61988
HLN070	HLN070	TAGTCTCC-GATCGTGT	water	final_water	C18	49	sample	C18 Final water	49478	49478
HLN071	HLN071	TAGTCTCC-GTCAGATA	water	final_water	C19	80	sample	C19 Final water	47598	47598
HLN072	HLN072	CGAGCGAC-CTACTATA	water	final_water	C4	20	sample	C4 Final water	42964	42964
HLN073	HLN073	CGAGCGAC-CGTTACTA	water	final_water	C6	41	sample	C6 Final water	25367	25367
HLN074	HLN074	CGAGCGAC-AGAGTCAC	ctrl	expt_ctrl	none	1.14	ctrl	NegCtrl1 Final water	595	35
HLN075	HLN075	CGAGCGAC-TACGAGAC	ctrl	expt_ctrl	none	1.05	ctrl	NegCtrl2 Final water	594	39
HLN076	HLN076	CGAGCGAC-ACGTCTCG	ctrl	expt_ctrl	none	6.3	ctrl	NegCtrl3 Final water	305	21
HLN077	HLN077	CGAGCGAC-TCGACGAG	water	final_water	posctrl1	19	sample	PosCtrl1 Final water	10380	10132
HLN078	HLN078	CGAGCGAC-GATCGTGT	water	final_water	posctrl2	54	sample	PosCtrl2 Final water	29270	28867
HLN079	HLN079	CGAGCGAC-GTCAGATA	water	final_water	posctrl3	27	sample	PosCtrl3 Final water	44319	43932
HLN080	HLN080	ACTACGAC-CTACTATA	ctrl	pcr_ctrl	none	0.507	ctrl	PCR ctrl 12_10	0	#N/A
HLN081	HLN081	CTCGACTT-ATCGTACG	water	early_water	A14	28	sample	A14 early water	67958	67954
HLN082	HLN082	CTCGACTT-CTGCGTGT	water	early_water	A19	40	sample	A19 early water	20409	20409
HLN083	HLN083	CTCGACTT-TCATCGAG	water	early_water	A4	30	sample	A4 early water	68642	68642
HLN084	HLN084	CTCGACTT-GGATATCT	water	early_water	A8	31	sample	A8 early water	26844	26844
HLN085	HLN085	CTCGACTT-GACACCGT	water	early_water	B1	19	sample	B1 early water	70573	70524
HLN086	HLN086	CGAAGTAT-ATCGTACG	water	early_water	B14	17	sample	B14 early water	21030	21021
HLN087	HLN087	CGAAGTAT-ACTATCTG	water	early_water	B17	77	sample	B17 early water	32619	32619
HLN088	HLN088	CGAAGTAT-TAGCGAGT	water	early_water	B2	42	sample	B2 early water	39765	39752
HLN089	HLN089	CGAAGTAT-CTGCGTGT	water	early_water	B4	47	sample	B4 early water	48303	48300
HLN090	HLN090	CGAAGTAT-TCATCGAG	water	early_water	B7	48	sample	B7 early water	33094	33094
HLN091	HLN091	CGAAGTAT-CGTGAGTG	water	early_water	B9	59	sample	B9 early water	52901	52882
HLN092	HLN092	CGAAGTAT-GGATATCT	ctrl	extract_ctrl	none	3.29	ctrl	glass bead ctrl2	11	11
HLN093	HLN093	CGAAGTAT-GACACCGT	water	late_water	A11	41	sample	A11 late water	78418	78418
HLN094	HLN094	TAGCAGCT-ATCGTACG	water	late_water	A18	30	sample	A18 late water	33254	33254
HLN095	HLN095	TAGCAGCT-ACTATCTG	water	late_water	A19	42	sample	A19 late water	35379	35379
HLN096	HLN096	TAGCAGCT-TAGCGAGT	water	late_water	A7	41	sample	A7 late water	42437	41180
HLN097	HLN097	TAGCAGCT-CTGCGTGT	water	late_water	A8	35	sample	A8 late water	26377	26377
HLN098	HLN098	TAGCAGCT-TCATCGAG	water	late_water	B14	56	sample	B14 late water	33325	33325
HLN099	HLN099	TAGCAGCT-CGTGAGTG	water	late_water	B2	95	sample	B2 late water	18220	18220
HLN100	HLN100	TAGCAGCT-GGATATCT	water	late_water	B4	84	sample	B4 late water	28275	28275
HLN101	HLN101	TAGCAGCT-GACACCGT	water	late_water	B7	39	sample	B7 late water	27884	27884
HLN102	HLN102	TCTCTATG-ATCGTACG	water	late_water	B9	51	sample	B9 late water	10590	10590
HLN103	HLN103	TCTCTATG-ACTATCTG	water	late_water	C1	69	sample	C1 late water	50579	50579
HLN104	HLN104	TCTCTATG-TAGCGAGT	water	late_water	C15	10	sample	C15 late water	21909	21836
HLN105	HLN105	TCTCTATG-CTGCGTGT	water	late_water	C18	32	sample	C18 late water	42323	42323
HLN106	HLN106	TCTCTATG-TCATCGAG	water	late_water	C6	38	sample	C6 late water	34068	34068
HLN107	HLN107	TCTCTATG-CGTGAGTG	water	late_water	posctrl1	3.23	sample	posctrl1 late water	502	491
HLN108	HLN108	TCTCTATG-GGATATCT	water	mid_water	A1	72	sample	A1 d3 water	12724	12724
HLN109	HLN109	TCTCTATG-GACACCGT	water	mid_water	A11	0.238	sample	A11 d3 water	235069	235041
HLN110	HLN110	GATCTACG-ATCGTACG	water	mid_water	A16	43	sample	A16 d3 water	67320	67313
HLN111	HLN111	GATCTACG-ACTATCTG	water	mid_water	A8	43	sample	A8 d3 water	34228	34228
HLN112	HLN112	GATCTACG-TAGCGAGT	water	mid_water	B1	70	sample	B1 d3 water	34354	34294
HLN113	HLN113	GATCTACG-CTGCGTGT	water	mid_water	B12	0.325	sample	B12 d3 water	187014	186958
HLN114	HLN114	GATCTACG-TCATCGAG	water	mid_water	B14	26	sample	B14 d3 water	31590	31585
HLN115	HLN115	GATCTACG-CGTGAGTG	water	mid_water	B17	24	sample	B17 d3 water	34024	34012
HLN116	HLN116	GATCTACG-GGATATCT	water	mid_water	B19	14	sample	B19 d3 water	19013	19013
HLN117	HLN117	GATCTACG-GACACCGT	water	mid_water	B2	27	sample	B2 d3 water	69838	69747
HLN118	HLN118	GTAACGAG-ATCGTACG	water	mid_water	B4	34	sample	B4 d3 water	19828	19826
HLN119	HLN119	GTAACGAG-ACTATCTG	water	mid_water	B7	123	sample	B7 d3 water	7393	7390
HLN120	HLN120	GTAACGAG-TAGCGAGT	water	mid_water	B9	19	sample	B9 d3 water	43352	43339
HLN121	HLN121	GTAACGAG-CTGCGTGT	water	mid_water	C1	23	sample	C1 d3 water	48625	48625
HLN122	HLN122	GTAACGAG-TCATCGAG	water	mid_water	C13	14	sample	C13 d3 water	23570	23570
HLN123	HLN123	GTAACGAG-GGATATCT	water	mid_water	C18	13	sample	C18 d3 water	7830	7830
HLN124	HLN124	GTAACGAG-GACACCGT	water	mid_water	C19	35	sample	C19 d3 water	28779	28770
HLN125	HLN125	ACGTGCGC-ATCGTACG	water	mid_water	C4	35	sample	C4 d3 water	18050	18050
HLN126	HLN126	ACGTGCGC-ACTATCTG	water	mid_water	C6	14	sample	C6 d3 water	12537	12537
HLN127	HLN127	ACGTGCGC-TAGCGAGT	water	mid_water	none	7.2	sample	negctrl3 d3 water	4440	16
HLN128	HLN128	ACGTGCGC-CTGCGTGT	water	mid_water	posctrl1	131	sample	posctrl1 d3 water	4939	4791
HLN129	HLN129	ACGTGCGC-TCATCGAG	water	mid_water	posctrl2	6.4	sample	posctrl2 d3 water	2583	2560
HLN130	HLN130	ACGTGCGC-CGTGAGTG	water	mid_water	B3	22	sample	B3 d3 water	8590	8590
HLN131	HLN131	GCGTATAC-TCATCGAG	mother	mother	C13	26	sample	Mother C13	19693	19666
HLN132	HLN132	GCGTATAC-CGTGAGTG	mother	mother	C14	19	sample	Mother C14	9400	9400
HLN133	HLN133	GCGTATAC-GGATATCT	mother	mother	C15	29	sample	Mother C15	16846	16846
HLN134	HLN134	TGCTCGTA-ATCGTACG	mother	mother	C4	56	sample	Mother C4	49669	49645
HLN135	HLN135	TGCTCGTA-ACTATCTG	mother	mother	C6	34	sample	Mother C6	51608	51608
HLN136	HLN136	TGCTCGTA-TAGCGAGT	mother	mother	A11	20	sample	Mother A11	28264	28264
HLN137	HLN137	TGCTCGTA-TCATCGAG	mother	mother	A15	85	sample	Mother A15	8599	8599
HLN138	HLN138	TGCTCGTA-CGTGAGTG	mother	mother	A18	3.26	sample	Mother A18	15575	15571
HLN139	HLN139	TGCTCGTA-GACACCGT	mother	mother	A3	14	sample	Mother A3	15760	15228
HLN140	HLN140	AACGCTGA-ATCGTACG	mother	mother	A4	32	sample	Mother A4	73759	73692
HLN141	HLN141	AACGCTGA-ACTATCTG	mother	mother	A7	43	sample	Mother A7	66284	66147
HLN142	HLN142	AACGCTGA-TAGCGAGT	mother	mother	A8	17	sample	Mother A8	15401	15382
HLN143	HLN143	AACGCTGA-CTGCGTGT	mother	mother	B1	3.13	sample	Mother B1	30440	30440
HLN144	HLN144	AACGCTGA-TCATCGAG	mother	mother	B12	14	sample	Mother B12	81966	81966
HLN145	HLN145	AACGCTGA-CGTGAGTG	mother	mother	B14	47	sample	Mother B14	65038	65033
HLN146	HLN146	AACGCTGA-GGATATCT	mother	mother	B17	12	sample	Mother B17	73584	73579
HLN147	HLN147	AACGCTGA-GACACCGT	mother	mother	B2	49	sample	Mother B2	92469	91462
HLN148	HLN148	CGTAGCGA-ATCGTACG	mother	mother	B3	25	sample	Mother B3	95769	95664
HLN149	HLN149	CGTAGCGA-ACTATCTG	mother	mother	B4	25	sample	Mother B4	44481	44481
HLN150	HLN150	CGTAGCGA-TAGCGAGT	mother	mother	B7	54	sample	Mother B7	110104	110089
HLN151	HLN151	CGTAGCGA-CTGCGTGT	mother	mother	B9	66	sample	Mother B9	16624	16624
HLN152	HLN152	CGTAGCGA-TCATCGAG	mother	mother	C18	33	sample	Mother C18	27526	27526
HLN153	HLN153	CGTAGCGA-GGATATCT	ctrl	pcr_ctrl	none	1.15	ctrl	PCR ctrl 01_11	53	53
HLN154	HLN154	ACGTGCGC-GGATATCT	ctrl	pcr_ctrl	none	2.19	ctrl	PCR ctrl 12_7	0	#N/A
HLN155	HLN155	AACGCTGA-TACGAGAC	mother	mother	B1	2.33	sample	Mother B1_2	25264	25256
HLN156	HLN156	AACGCTGA-GTCAGATA	larvae	early_larvae	A14	5.5	sample	A14 early larvae	44215	44132
HLN157	HLN157	CGTAGCGA-CGTTACTA	larvae	early_larvae	B1	2.23	sample	B1 early larvae	1550	1483
HLN158	HLN158	CGTAGCGA-AGAGTCAC	larvae	late_larvae	A4	14	sample	A4 late larvae	46345	46345
HLN159	HLN159	CGTAGCGA-TACGAGAC	larvae	late_larvae	A8	4.38	sample	A8 late larvae	49649	49649
HLN160	HLN160	CGTAGCGA-ACGTCTCG	larvae	late_larvae	B1	8.9	sample	B1 late larvae	7378	7378
HLN161	HLN161	CGTAGCGA-TCGACGAG	larvae	late_larvae	C18	18	sample	C18 late larvae	35358	35350
HLN162	HLN162	CGTAGCGA-GATCGTGT	larvae	late_larvae	C6	9	sample	C6 late larvae	27498	27498
HLN163	HLN163	CGTAGCGA-GTCAGATA	ctrl	pcr_ctrl	none	0.53	ctrl	PCR ctrl 01_05	71	71
HLN164	HLN164	ACGCTACT-ACTATCTG	larvae	late_larvae	A1	10	sample	A1 late larvae	28075	28075
HLN165	HLN165	ACGCTACT-TAGCGAGT	larvae	late_larvae	A14	8.5	sample	A14 late larvae	12642	12642
HLN166	HLN166	ACGCTACT-CTGCGTGT	larvae	late_larvae	A15	16	sample	A15 late larvae	17708	17708
HLN167	HLN167	ACGCTACT-TCATCGAG	larvae	late_larvae	B14	2	sample	B14 late larvae	14706	14706
HLN168	HLN168	ACTCACTG-ATCGTACG	larvae	late_larvae	C1	5.2	sample	C1 late larvae	28470	28455
HLN169	HLN169	ACTCACTG-ACTATCTG	larvae	late_larvae	C15	3.54	sample	C15 late larvae	20994	20994
HLN170	HLN170	ACTCACTG-CTGCGTGT	larvae	late_larvae	C4	6.5	sample	C4 late larvae	19413	19408
HLN171	HLN171	ACTCACTG-TCATCGAG	larvae	late_larvae	A15	75	sample	A15 late larvae	12258	12171
HLN172	HLN172	ACTCACTG-CGTGAGTG	larvae	late_larvae	A2	38	sample	A2 late larvae	23678	23619
HLN173	HLN173	TGAGTACG-TAGCGAGT	larvae	late_larvae	posctrl2	15	sample	posctrl2 late larvae	554	554
HLN174	HLN174	TGAGTACG-CTGCGTGT	larvae	late_larvae	posctrl3	8.3	sample	posctrl3 late larvae	134	134
HLN175	HLN175	TGAGTACG-CGTGAGTG	larvae	late_larvae	A11	8.8	sample	A11 late larvae	14648	14648
HLN176	HLN176	TGAGTACG-GGATATCT	larvae	late_larvae	A18	23	sample	A18 late larvae	14867	14867
HLN177	HLN177	TGAGTACG-GACACCGT	larvae	late_larvae	A19	11	sample	A19 late larvae	13125	13071
HLN178	HLN178	CTGCGTAG-ACTATCTG	larvae	late_larvae	A7	42	sample	A7 late larvae	24324	24324
HLN179	HLN179	CTGCGTAG-CGTGAGTG	ctrl	extract_ctrl	none	1.19	ctrl	metal bead ctrl 1	25	25
HLN180	HLN180	CTGCGTAG-GGATATCT	ctrl	extract_ctrl	none	0.926	ctrl	metal bead ctrl 2	11	11
HLN181	HLN181	CTGCGTAG-GACACCGT	ctrl	pcr_ctrl	none	0.781	ctrl	PCR ctrl 01_07	169	121
HLN182	HLN182	TAGTCTCC-TAGCGAGT	larvae	early_larvae	B19	3.49	sample	B19 early larvae	29634	29628
HLN183	HLN183	TAGTCTCC-CGTGAGTG	larvae	early_larvae	C1	5.2	sample	C1 early larvae	3488	3488
HLN184	HLN184	TAGTCTCC-GACACCGT	larvae	early_larvae	C14	4.86	sample	C14 early larvae	19069	18590
HLN185	HLN185	CGAGCGAC-TAGCGAGT	larvae	early_larvae	A1	12	sample	A1 early larvae	26404	22281
HLN186	HLN186	CGAGCGAC-GGATATCT	larvae	early_larvae	A4	17	sample	A4 early larvae	39615	39425
HLN187	HLN187	ACTACGAC-ACTATCTG	larvae	early_larvae	posctrl1	6.7	sample	posctrl1 early larvae	9514	9480
HLN188	HLN188	ACTACGAC-TAGCGAGT	larvae	early_larvae	posctrl2	3.78	sample	posctrl2 early larvae	14368	14341
HLN189	HLN189	GTCTGCTA-CTGCGTGT	larvae	early_larvae	C19	12	sample	C19 early larvae	22044	21982
HLN190	HLN190	GTCTGCTA-TCATCGAG	larvae	early_larvae	C6	17	sample	C6 early larvae	83304	83208
HLN191	HLN191	GTCTGCTA-GACACCGT	larvae	early_larvae	B2	29	sample	B2 early larvae	15686	13573
HLN192	HLN192	TATAGCGA-CGTGAGTG	ctrl	pcr_ctrl	none	1.38	ctrl	PCR ctrl 01_10	0	#N/A
HLN193	HLN193	ACGTGCGC-GTCAGATA	water	late_water	A4	8.7	sample	A4 late water	27521	27521
HLN194	HLN194	ATAGTACC-CTACTATA	water	early_water	A15	140	sample	A15 early water	19457	19454
HLN195	HLN195	ATAGTACC-CGTTACTA	water	early_water	posctrl3	12	sample	posctrl3 early water	100098	86889
HLN196	HLN196	ATAGTACC-AGAGTCAC	water	early_water	C13	27	sample	C13 early water	45378	45376
HLN197	HLN197	ATAGTACC-TACGAGAC	ctrl	expt_ctrl	none	2.86	ctrl	negctrl1 early water	5512	102
HLN198	HLN198	ATAGTACC-ACGTCTCG	ctrl	expt_ctrl	none	1.12	ctrl	negctrl3 early water	1469	49
HLN199	HLN199	ATAGTACC-TCGACGAG	water	late_water	posctrl3	9.5	sample	posctrl3 late water	5355	5099
HLN200	HLN200	ATAGTACC-GATCGTGT	water	final_water	B19	4.2	sample	B19 final water	368670	368667
HLN201	HLN201	ATAGTACC-GTCAGATA	ctrl	extract_ctrl	none	0.364	sample	glass bead ctrl3	107	100
HLN202	HLN202	GCGTATAC-CTACTATA	ctrl	pcr_ctrl	none	0.464	ctrl	PCR ctrl 01_18	5	5
