## Additional Files for "Vertical transmission of mosquito microbiota and its effects on offspring development": af_33.xlsx

### Sheet: wing length
sample	day	date	sex	length	larvae
A11	13	7_11	female	2.615	17
A11	13	7_11	female	2.645	17
A11	9	7_7	male	2.119	17
A11	9	7_7	male	2.065	17
A11	10	7_8	female	2.437	17
A11	10	7_8	female	2.39	17
A11	10	7_8	female	2.484	17
A11	10	7_8	female	2.553	17
A11	10	7_8	female	2.516	17
A11	10	7_8	male	1.962	17
A11	10	7_8	male	1.933	17
A11	10	7_8	male	2.023	17
A11	12	7_10	female	2.714	17
A11	12	7_10	male	2.052	17
A11	11	7_9	female	2.495	17
A15	13	7_11	female	2.536	16
A15	14	7_12	male	1.988	16
A15	15	7_13	female	2.624	16
A15	8	7_6	male	2.07	16
A15	9	7_7	female	2.532	16
A15	9	7_7	female	2.535	16
A15	9	7_7	male	1.909	16
A15	10	7_8	female	2.487	16
A15	10	7_8	female	2.485	16
A15	10	7_8	female	2.46	16
A15	10	7_8	female	2.662	16
A15	11	7_9	female	2.43	16
A15	11	7_9	female	2.528	16
A15	21	7_19	female	1.96	16
A18	13	7_11	female	2.693	18
A18	13	7_11	female	2.698	18
A18	14	7_12	female	2.86	18
A18	14	7_12	female	2.816	18
A18	14	7_12	female	2.665	18
A18	9	7_7	female	2.54	18
A18	9	7_7	male	1.418	18
A18	9	7_7	male	2.023	18
A18	10	7_8	male	1.901	18
A18	10	7_8	male	1.894	18
A18	10	7_8	male	1.899	18
A18	10	7_8	male	1.93	18
A18	10	7_8	male	1.97	18
A18	11	7_9	female	2.411	18
A18	11	7_9	female	2.383	18
A18	11	7_9	female	2.401	18
A18	11	7_9	male	1.988	18
A18	11	7_9	male	1.888	18
A3	13	7_11	female	2.509	12
A3	13	7_11	female	2.584	12
A3	13	7_11	male	2.032	12
A3	14	7_12	female	2.544	12
A3	14	7_12	male	2.09	12
A3	9	7_7	male	2.091	12
A3	12	7_10	male	2.108	12
A3	12	7_10	male	1.886	12
A3	11	7_9	female	2.69	12
A3	11	7_9	female	2.682	12
A3	11	7_9	male	2.136	12
A4	14	7_12	female	2.594	21
A4	14	7_12	female	2.542	21
A4	15	7_13	female	2.769	21
A4	9	7_7	male	1.952	21
A4	9	7_7	male	2.006	21
A4	9	7_7	male	2.026	21
A4	10	7_8	male	1.824	21
A4	10	7_8	male	1.911	21
A4	10	7_8	male	1.935	21
A4	10	7_8	male	1.974	21
A4	10	7_8	male	1.828	21
A4	12	7_10	female	2.512	21
A4	11	7_9	female	2.469	21
A4	11	7_9	male	1.911	21
A4	11	7_9	male	1.942	21
A4	11	7_9	male	1.873	21
A4	11	7_9	male	1.955	21
A4	12	7_10	female	2.486	21
A7	14	7_12	male	2.12	18
A7	15	7_13	female	2.607	18
A7	9	7_7	female	2.503	18
A7	9	7_7	male	1.904	18
A7	10	7_8	female	2.298	18
A7	10	7_8	female	2.365	18
A7	10	7_8	female	2.485	18
A7	10	7_8	female	2.413	18
A7	10	7_8	male	1.884	18
A7	10	7_8	male	1.898	18
A7	11	7_9	female	2.28	18
A7	11	7_9	female	2.16	18
A7	11	7_9	female	2.381	18
A7	11	7_9	female	2.349	18
A8	13	7_11	female	2.644	25
A8	13	7_11	female	2.681	25
A8	13	7_11	male	1.869	25
A8	14	7_12	male	1.926	25
A8	15	7_13	female	2.625	25
A8	9	7_7	male	1.914	25
A8	9	7_7	male	1.997	25
A8	9	7_7	male	2.007	25
A8	10	7_8	female	2.386	25
A8	10	7_8	male	1.974	25
A8	10	7_8	male	1.943	25
A8	10	7_8	male	1.792	25
A8	10	7_8	male	2.006	25
A8	10	7_8	male	1.919	25
A8	10	7_8	male	1.907	25
A8	10	7_8	male	1.908	25
A8	10	7_8	male	1.978	25
A8	10	7_8	male	1.926	25
A8	12	7_10	female	2.503	25
A8	12	7_10	female	2.54	25
A8	12	7_10	female	2.512	25
A8	11	7_9	female	2.496	25
A8	11	7_9	female	2.366	25
B1	13	7_11	female	2.472	19
B1	13	7_11	female	2.566	19
B1	14	7_12	female	2.465	19
B1	14	7_12	female	2.533	19
B1	14	7_12	female	2.615	19
B1	17	7_15	male	1.99	19
B1	12	7_10	female	2.442	19
B1	12	7_10	female	2.583	19
B1	12	7_10	male	1.949	19
B1	10	7_8	male	2.044	19
B1	10	7_8	male	2.076	19
B1	11	7_9	male	1.816	19
B1	11	7_9	male	1.959	19
B1	11	7_9	male	1.979	19
B1	11	7_9	male	1.961	19
B1	11	7_9	male	1.982	19
B1	11	7_9	male	1.991	19
B1	12	7_10	female	2.442	19
B12	13	7_11	female	2.426	24
B12	13	7_11	male	1.835	24
B12	13	7_11	male	1.987	24
B12	14	7_12	female	2.366	24
B12	14	7_12	female	2.205	24
B12	14	7_12	male	1.973	24
B12	14	7_12	male	1.86	24
B12	15	7_13	female	2.392	24
B12	15	7_13	male	1.938	24
B12	16	7_14	female	2.475	24
B12	16	7_14	male	1.91	24
B12	17	7_15	female	2.585	24
B12	17	7_15	female	2.34	24
B12	17	7_15	male	1.949	24
B12	17	7_15	male	1.882	24
B12	17	7_15	male	1.895	24
B12	18	7_16	female	2.559	24
B12	18	7_16	male	1.929	24
B12	12	7_10	female	2.504	24
B12	12	7_10	male	1.828	24
B12	10	7_8	male	2.026	24
B12	11	7_9	female	2.481	24
B12	11	7_9	male	1.921	24
B12	11	7_9	male	1.855	24
B14	13	7_11	male	1.96	20
B14	13	7_11	male	1.907	20
B14	14	7_12	female	2.541	20
B14	15	7_13	female	2.591	20
B14	15	7_13	female	2.514	20
B14	16	7_14	female	2.739	20
B14	17	7_15	female	2.757	20
B14	17	7_15	female	2.603	20
B14	9	7_7	male	2.065	20
B14	11	7_9	female	2.484	20
B14	11	7_9	female	2.351	20
B14	11	7_9	female	2.448	20
B14	11	7_9	female	2.344	20
B14	11	7_9	male	1.792	20
B14	11	7_9	male	1.804	20
B14	12	7_10	female	2.267	20
B14	10	7_8	female	2.406	20
B14	10	7_8	female	2.301	20
B14	10	7_8	male	1.895	20
B14	10	7_8	male	1.843	20
B17	13	7_11	female	2.763	18
B17	13	7_11	female	2.672	18
B17	13	7_11	female	2.657	18
B17	13	7_11	female	2.659	18
B17	14	7_12	male	2.033	18
B17	9	7_7	male	2.047	18
B17	9	7_7	male	2.051	18
B17	9	7_7	male	2.216	18
B17	10	7_8	female	2.503	18
B17	10	7_8	male	1.971	18
B17	10	7_8	male	2.097	18
B17	10	7_8	male	1.87	18
B17	10	7_8	male	1.928	18
B17	10	7_8	male	2.004	18
B17	10	7_8	male	1.773	18
B17	10	7_8	male	1.952	18
B2	13	7_11	female	2.344	21
B2	13	7_11	male	2.035	21
B2	15	7_13	female	2.586	21
B2	15	7_13	female	2.515	21
B2	15	7_13	female	2.407	21
B2	15	7_13	female	2.351	21
B2	16	7_14	female	2.557	21
B2	16	7_14	male	2.051	21
B2	18	7_16	female	2.476	21
B2	10	7_8	male	1.977	21
B2	10	7_8	male	2.067	21
B2	10	7_8	male	1.971	21
B2	10	7_8	male	1.913	21
B3	13	7_11	female	2.057	24
B3	13	7_11	female	2.421	24
B3	14	7_12	male	1.859	24
B3	15	7_13	female	2.816	24
B3	9	7_7	male	1.878	24
B3	12	7_10	female	2.371	24
B3	12	7_10	female	2.454	24
B3	12	7_10	female	2.494	24
B3	12	7_10	male	1.893	24
B3	12	7_10	male	1.898	24
B3	10	7_8	female	2.33	24
B3	10	7_8	female	2.317	24
B3	10	7_8	male	1.926	24
B3	10	7_8	male	1.939	24
B3	10	7_8	male	1.879	24
B3	10	7_8	male	1.864	24
B3	10	7_8	male	1.96	24
B4	13	7_11	female	2.449	20
B4	13	7_11	female	2.404	20
B4	13	7_11	male	1.876	20
B4	13	7_11	male	1.98	20
B4	13	7_11	male	1.921	20
B4	14	7_12	female	2.4	20
B4	14	7_12	female	2.32	20
B4	14	7_12	female	2.364	20
B4	14	7_12	male	1.787	20
B4	15	7_13	female	2.436	20
B4	9	7_7	male	2.109	20
B4	12	7_10	female	2.329	20
B4	10	7_8	female	2.35	20
B4	10	7_8	female	2.318	20
B4	11	7_9	female	2.341	20
B4	11	7_9	female	2.392	20
B4	11	7_9	female	2.391	20
B4	11	7_9	female	2.437	20
B7	13	7_11	female	2.406	22
B7	13	7_11	female	2.454	22
B7	13	7_11	female	2.514	22
B7	13	7_11	male	1.907	22
B7	14	7_12	male	1.979	22
B7	15	7_13	female	2.625	22
B7	16	7_14	female	2.76	22
B7	16	7_14	female	2.733	22
B7	9	7_7	male	1.79	22
B7	9	7_7	male	2.04	22
B7	9	7_7	male	2.143	22
B7	9	7_7	male	2.076	22
B7	12	7_10	female	2.48	22
B7	12	7_10	male	1.876	22
B7	10	7_8	female	2.508	22
B7	10	7_8	male	2.062	22
B7	10	7_8	male	1.898	22
B7	11	7_9	male	1.964	22
B7	11	7_9	male	1.807	22
B7	11	7_9	male	1.701	22
B7	11	7_9	male	1.89	22
B7	11	7_9	male	1.788	22
B9	13	7_11	female	2.429	17
B9	14	7_12	female	2.597	17
B9	14	7_12	male	2.015	17
B9	14	7_12	male	2.036	17
B9	15	7_13	male	1.975	17
B9	16	7_14	female	2.671	17
B9	12	7_10	female	2.377	17
B9	10	7_8	female	2.592	17
B9	10	7_8	female	2.469	17
B9	10	7_8	male	1.971	17
B9	10	7_8	male	2.006	17
B9	11	7_9	female	2.401	17
B9	11	7_9	male	1.781	17
B9	11	7_9	male	1.914	17
C13	13	7_11	male	1.94	20
C13	13	7_11	male	1.97	20
C13	15	7_13	female	2.854	20
C13	8	7_6	male	1.901	20
C13	9	7_7	male	1.822	20
C13	9	7_7	male	1.973	20
C13	10	7_8	female	2.391	20
C13	10	7_8	female	2.332	20
C13	10	7_8	female	2.483	20
C13	10	7_8	female	2.396	20
C13	10	7_8	male	1.921	20
C13	10	7_8	male	1.929	20
C13	10	7_8	male	1.921	20
C13	10	7_8	male	1.926	20
C13	10	7_8	male	1.92	20
C13	11	7_9	female	2.353	20
C13	11	7_9	female	2.486	20
C13	11	7_9	male	1.832	20
C13	11	7_9	male	1.788	20
C15	13	7_11	female	2.266	24
C15	13	7_11	female	2.503	24
C15	13	7_11	female	2.587	24
C15	13	7_11	female	2.444	24
C15	13	7_11	female	2.346	24
C15	13	7_11	female	2.361	24
C15	13	7_11	female	2.37	24
C15	13	7_11	male	1.916	24
C15	13	7_11	male	1.802	24
C15	14	7_12	female	2.613	24
C15	14	7_12	female	2.534	24
C15	14	7_12	female	2.562	24
C15	15	7_13	male	1.982	24
C15	15	7_13	male	1.958	24
C15	10	7_8	male	1.91	24
C15	10	7_8	male	1.981	24
C15	10	7_8	male	1.921	24
C15	10	7_8	male	1.894	24
C15	10	7_8	male	1.817	24
C15	11	7_9	female	2.476	24
C15	11	7_9	male	2.023	24
C15	11	7_9	male	1.87	24
C15	12	7_10	female	2.323	24
C15	12	7_10	male	1.902	24
C18	13	7_11	male	2.392	32
C18	13	7_11	male	1.837	32
C18	13	7_11	male	1.772	32
C18	13	7_11	male	1.74	32
C18	13	7_11	male	1.811	32
C18	14	7_12	female	2.388	32
C18	15	7_13	female	2.348	32
C18	15	7_13	female	2.513	32
C18	16	7_14	male	1.854	32
C18	16	7_14	male	1.845	32
C18	17	7_15	female	2.249	32
C18	17	7_15	male	1.808	32
C18	18	7_16	female	2.212	32
C18	10	7_8	male	1.807	32
C18	10	7_8	male	1.877	32
C18	11	7_9	male	1.865	32
C18	12	7_10	male	1.884	32
C18	21	7_19	female	2.201	32
C18	21	7_19	female	2.249	32
C18	21	7_19	male	1.748	32
C18	21	7_19	male	1.828	32
C18	21	7_19	male	1.7	32
C4	13	7_11	female	2.375	30
C4	13	7_11	male	1.712	30
C4	14	7_12	female	2.303	30
C4	14	7_12	female	2.327	30
C4	14	7_12	male	1.76	30
C4	15	7_13	female	2.204	30
C4	15	7_13	male	1.851	30
C4	16	7_14	female	2.327	30
C4	16	7_14	male	1.864	30
C4	16	7_14	male	1.852	30
C4	17	7_15	female	2.338	30
C4	9	7_7	male	1.947	30
C4	10	7_8	male	1.81	30
C4	12	7_10	female	2.34	30
C4	12	7_10	female	2.312	30
C4	12	7_10	male	1.878	30
C4	12	7_10	male	1.809	30
C4	12	7_10	male	1.743	30
C4	11	7_9	female	2.368	30
C4	11	7_9	female	2.309	30
C4	21	7_19	female	2.268	30
C4	21	7_19	male	1.768	30
C4	21	7_19	male	1.858	30
C6	13	7_11	female	2.394	26
C6	13	7_11	male	1.848	26
C6	13	7_11	male	1.839	26
C6	13	7_11	male	1.887	26
C6	14	7_12	female	2.367	26
C6	14	7_12	male	1.893	26
C6	15	7_13	female	2.431	26
C6	15	7_13	male	1.957	26
C6	15	7_13	male	1.936	26
C6	16	7_14	female	2.542	26
C6	16	7_14	female	2.626	26
C6	17	7_15	female	2.548	26
C6	17	7_15	female	2.625	26
C6	9	7_7	male	1.933	26
C6	10	7_8	female	2.262	26
C6	10	7_8	female	2.375	26
C6	10	7_8	female	2.328	26
C6	10	7_8	male	1.932	26
C6	10	7_8	male	1.892	26
C6	11	7_9	female	2.297	26
C6	12	7_10	female	2.32	26
C6	12	7_10	female	2.28	26
C6	12	7_10	male	1.812	26
C6	12	7_10	male	1.781	26
C6	12	7_10	male	1.765	26
A1	9	7_7	male	1.997	21
A1	9	7_7	male	1.892	21
A1	9	7_7	male	2.02	21
A1	10	7_8	female	2.559	21
A1	10	7_8	female	2.596	21
A1	10	7_8	female	2.236	21
A1	10	7_8	female	2.317	21
A1	10	7_8	female	2.523	21
A1	10	7_8	male	1.829	21
A1	10	7_8	male	1.871	21
A1	10	7_8	male	1.879	21
A1	10	7_8	male	1.766	21
B19	13	7_11	female	2.554	19
B19	13	7_11	male	1.81	19
B19	15	7_13	female	2.663	19
B19	15	7_13	male	2.11	19
B19	9	7_7	male	1.998	19
B19	9	7_7	male	2.023	19
B19	10	7_8	female	2.468	19
B19	10	7_8	female	2.593	19
B19	10	7_8	female	2.508	19
B19	10	7_8	male	2.042	19
C19	13	7_11	female	2.684	15
C19	14	7_12	female	2.482	15
C19	10	7_8	male	1.993	15
C19	10	7_8	male	2.12	15
C19	11	7_9	female	2.536	15
C19	11	7_9	male	2.149	15
C1	13	7_11	female	2.24	27
C1	13	7_11	female	2.195	27
C1	13	7_11	male	1.834	27
C1	13	7_11	male	1.854	27
C1	13	7_11	male	1.78	27
C1	13	7_11	male	1.86	27
C1	14	7_12	female	2.406	27
C1	15	7_13	female	2.437	27
C1	15	7_13	female	2.441	27
C1	16	7_14	female	2.583	27
C1	16	7_14	female	2.458	27
C1	16	7_14	male	2.124	27
C1	17	7_15	female	2.588	27
C1	17	7_15	female	2.65	27
C1	9	7_7	male	1.953	27
C1	10	7_8	female	2.478	27
C1	10	7_8	female	2.372	27
C1	10	7_8	male	1.736	27
A14	14	7_12	female	2.676	15
A14	9	7_7	male	2.011	15
A14	9	7_7	male	1.981	15
A14	9	7_7	male	1.965	15
A14	9	7_7	male	1.759	15
A14	9	7_7	male	1.762	15
A14	10	7_8	female	2.559	15
A14	10	7_8	female	2.511	15
A14	10	7_8	female	2.513	15
A14	10	7_8	female	2.379	15
A16	8	7_6	female	2.396	17
A16	9	7_7	female	2.44	17
A16	9	7_7	male	1.824	17
A16	9	7_7	male	2.05	17
A16	9	7_7	male	1.996	17
A16	9	7_7	male	2.067	17
A19	13	7_11	female	2.102	18
A19	14	7_12	male	2.16	18
A19	16	7_14	female	2.62	18
A19	9	7_7	male	1.569	18
A19	9	7_7	male	2.01	18
A19	9	7_7	male	2.12	18
A1	13	7_11	male	1.889	21
A1	14	7_12	female	2.477	21
A1	14	7_12	male	1.884	21
A1	14	7_12	male	1.937	21
A1	17	7_15	male	2.061	21
A14	12	7_10	female	2.558	15
A14	12	7_10	male	1.92	15
A14	11	7_9	female	2.421	15
A14	11	7_9	male	1.894	15
A16	10	7_8	female	2.444	17
A16	10	7_8	female	2.432	17
A16	10	7_8	male	2.036	17
A16	10	7_8	male	2.001	17
A16	11	7_9	female	2.5	17
A16	11	7_9	male	1.89	17
A19	10	7_8	female	2.474	18
A19	10	7_8	female	2.429	18
A19	10	7_8	female	2.461	18
A19	10	7_8	male	2.013	18
A19	10	7_8	male	1.898	18
A19	10	7_8	male	1.942	18
A19	10	7_8	male	1.972	18
A19	11	7_9	female	2.479	18
A19	11	7_9	female	2.482	18
A19	11	7_9	female	2.403	18
A19	11	7_9	male	1.837	18
A19	11	7_9	male	1.96	18
A1	12	7_10	male	2.109	21
A1	11	7_9	male	1.889	21
B19	12	7_10	female	2.536	19
B19	12	7_10	female	2.496	19
B19	12	7_10	female	2.504	19
B19	12	7_10	female	2.528	19
B19	12	7_10	female	2.531	19
C1	11	7_9	male	1.747	27
C1	11	7_9	male	1.798	27
C1	11	7_9	male	1.817	27

### Sheet: pupation
mother	6	7	8	9	10	11	12	13	14	15	16	17	18
A1	1	2	10	1	1	2	3		1
A3			1	4	1	3	1
A4		2	6	5	3	2	1	2
A7		2	7	3		1	1	1
A8		2	9	3	2	3	1	1			1
A11		2	8	2	2	2
A14		2	5	3	2		1
A15	1	5	3	2		1	3					1
A16		6	5	3		1
A18		2	7	4	1	2	2
A19		3	7	5		2			1
B1			1	7	3	4	2
B2			4	4		2		3	4		1
B3			9	4	5	2	1	1			1
B4		1	2	4	1	5	4	1		1	1
B7		5	3	1	2	5	1	1	2
B9			4	4	1	3	2	1	1
B12				4	2	4	2	2	2	3	4
B14		1	3	6	1	3		2	1	2
B17		3	6	3	2	2
B19			6	3	4	3		2
C1		1	3	4	3	6	2	2	3	2			1
C4		1	1	3	4	2	2	2	4	1		2
C6			6	1	4	6	2	1	4	2
C13	1	2	9	4		2		2
C14
C15			3	3	1	10	2	1	2
C18			2	2	1	6	2		5	1	2	3	2
C19			2	3		2	2		1

### Sheet: larval counts
mother	numLarvae
A11	17
A15	16
A18	18
A3	12
A4	21
A7	18
A8	25
B1	19
B12	24
B14	20
B17	18
B2	21
B3	24
B4	20
B7	22
B9	17
C13	20
C14	18
C15	24
C18	32
C4	30
C6	26
A1	21
A14	15
A16	17
A19	18
B19	19
C1	27
C19	15
