## Additional Files for "Vertical transmission of mosquito microbiota and its effects on offspring development": af_34.csv

sampleid	seqid	location	line	sampletype	project	neg_control	sampletype-order	line-order	features-before-decontam	features-after-decontam
1	1_S1	Lab	7	Ovary	Vertical Transmission	sample	type2	lab-7	9	9
2	2_S2	Lab	7	Midgut	Vertical Transmission	sample	type1	lab-7	9	9
3	3_S3	Lab	7	Larval Water	Vertical Transmission	sample	type3	lab-7	12592	12539
4	4_S4	Lab	7	Larval Water	Vertical Transmission	sample	type3	lab-7	11928	11928
5	5_S5	Lab	7	Larval Water	Vertical Transmission	sample	type3	lab-7	10868	10868
6	6_S6	Lab	7	Offspring - Larvae	Vertical Transmission	sample	type4	lab-7	8023	7745
7	7_S7	Lab	7	Offspring - Larvae	Vertical Transmission	sample	type4	lab-7	8063	7883
8	8_S8	Lab	7	Offspring - Larvae	Vertical Transmission	sample	type4	lab-7	13754	13609
9	9_S9	Lab	7	Offspring - Larvae	Vertical Transmission	sample	type4	lab-7	8864	8792
10	10_S10	Lab	7	Offspring - Larvae	Vertical Transmission	sample	type4	lab-7	13443	12600
11	11_S11	Lab	7	Offspring - Larvae	Vertical Transmission	sample	type4	lab-7	12212	11820
12	12_S12	Lab	7	Offspring - Larvae	Vertical Transmission	sample	type4	lab-7	14515	13906
13	13_S13	Lab	7	Offspring - Larvae	Vertical Transmission	sample	type4	lab-7	16267	15272
14	14_S14	Lab	7	Offspring - Adult	Vertical Transmission	sample	type5	lab-7	18704	17291
15	15_S15	Lab	7	Offspring - Adult	Vertical Transmission	sample	type5	lab-7	18856	18239
16	16_S16	Lab	7	Offspring - Adult	Vertical Transmission	sample	type5	lab-7	16410	15654
17	17_S17	Lab	7	Offspring - Adult	Vertical Transmission	sample	type5	lab-7	136	136
18	18_S18	Lab	7	Offspring - Adult	Vertical Transmission	sample	type5	lab-7	12	12
19	19_S19	Lab	7	Offspring - Adult	Vertical Transmission	sample	type5	lab-7	12925	6318
20	20_S20	Lab	7	Offspring - Adult	Vertical Transmission	sample	type5	lab-7	32342	30528
21	21_S21	Lab	7	Offspring - Adult	Vertical Transmission	sample	type5	lab-7	18630	17028
22	22_S22	Lab	7	Offspring - Adult	Vertical Transmission	sample	type5	lab-7	17995	16686
23	23_S23	Lab	7	Offspring - Adult	Vertical Transmission	sample	type5	lab-7	17111	15843
24	24_S24	Lab	7	Offspring - Adult	Vertical Transmission	sample	type5	lab-7	12454	11961
25	25_S25	Lab	7	Offspring - Adult	Vertical Transmission	sample	type5	lab-7	3331	3299
26	26_S26	Lab	7	Offspring - Adult	Vertical Transmission	sample	type5	lab-7	229	220
27	27_S27	Lab	7	Offspring - Adult	Vertical Transmission	sample	type5	lab-7	12131	4750
28	28_S28	Lab	10	Ovary	Vertical Transmission	sample	type2	lab-10	18111	17942
29	29_S29	Lab	10	Midgut	Vertical Transmission	sample	type1	lab-10	633	399
30	30_S30	Lab	10	Offspring - Larvae	Vertical Transmission	sample	type4	lab-10	10843	10243
31	31_S31	Lab	10	Offspring - Larvae	Vertical Transmission	sample	type4	lab-10	14414	12777
32	32_S32	Lab	10	Offspring - Larvae	Vertical Transmission	sample	type4	lab-10	9939	9308
33	33_S33	Lab	10	Offspring - Larvae	Vertical Transmission	sample	type4	lab-10	33861	31475
34	34_S34	Lab	10	Offspring - Larvae	Vertical Transmission	sample	type4	lab-10	13178	12464
35	35_S35	Lab	10	Offspring - Larvae	Vertical Transmission	sample	type4	lab-10	15196	13982
36	36_S36	Lab	10	Offspring - Larvae	Vertical Transmission	sample	type4	lab-10	15158	14331
37	37_S37	Lab	10	Offspring - Larvae	Vertical Transmission	sample	type4	lab-10	15647	14682
38	38_S38	Lab	10	Larval Water	Vertical Transmission	sample	type3	lab-10	11359	10841
39	39_S39	Lab	10	Larval Water	Vertical Transmission	sample	type3	lab-10	10652	10186
40	40_S40	Lab	10	Larval Water	Vertical Transmission	sample	type3	lab-10	8970	8627
41	41_S41	Lab	10	Offspring - Adult	Vertical Transmission	sample	type5	lab-10	372	305
42	42_S42	Lab	10	Offspring - Adult	Vertical Transmission	sample	type5	lab-10	29458	19065
43	43_S43	Lab	10	Offspring - Adult	Vertical Transmission	sample	type5	lab-10	22938	13359
44	44_S44	Lab	10	Offspring - Adult	Vertical Transmission	sample	type5	lab-10	26304	14981
45	45_S45	Lab	10	Offspring - Adult	Vertical Transmission	sample	type5	lab-10	23256	22436
46	46_S46	Lab	10	Offspring - Adult	Vertical Transmission	sample	type5	lab-10	16844	6756
47	47_S47	Lab	10	Offspring - Adult	Vertical Transmission	sample	type5	lab-10	26050	19766
48	48_S48	Lab	10	Offspring - Adult	Vertical Transmission	sample	type5	lab-10	24050	16909
49	49_S49	Lab	10	Offspring - Adult	Vertical Transmission	sample	type5	lab-10	26090	25602
50	50_S50	Lab	10	Offspring - Adult	Vertical Transmission	sample	type5	lab-10	21697	20753
51	51_S51	Lab	10	Offspring - Adult	Vertical Transmission	sample	type5	lab-10	32945	27791
52	52_S52	Lab	10	Offspring - Adult	Vertical Transmission	sample	type5	lab-10	20011	13582
53	53_S53	Lab	23	Ovary	Vertical Transmission	sample	type2	lab-23	8514	6700
54	54_S54	Lab	23	Midgut	Vertical Transmission	sample	type1	lab-23	19591	19528
55	55_S55	Lab	23	Larval Water	Vertical Transmission	sample	type3	lab-23	9243	9132
56	56_S56	Lab	23	Larval Water	Vertical Transmission	sample	type3	lab-23	9581	9497
57	57_S57	Lab	23	Larval Water	Vertical Transmission	sample	type3	lab-23	8235	8212
58	58_S58	Lab	23	Offspring - Larvae	Vertical Transmission	sample	type4	lab-23	15378	15245
59	59_S59	Lab	23	Offspring - Larvae	Vertical Transmission	sample	type4	lab-23	14318	14116
60	60_S60	Lab	23	Offspring - Larvae	Vertical Transmission	sample	type4	lab-23	18315	17730
61	61_S61	Lab	23	Offspring - Larvae	Vertical Transmission	sample	type4	lab-23	15804	15530
62	62_S62	Lab	23	Offspring - Larvae	Vertical Transmission	sample	type4	lab-23	13001	12847
63	63_S63	Lab	23	Offspring - Larvae	Vertical Transmission	sample	type4	lab-23	16709	16381
64	64_S64	Lab	23	Offspring - Larvae	Vertical Transmission	sample	type4	lab-23	11677	11605
65	65_S65	Lab	23	Offspring - Larvae	Vertical Transmission	sample	type4	lab-23	22878	22520
66	66_S66	Lab	23	Offspring - Adult	Vertical Transmission	sample	type5	lab-23	5989	2029
67	67_S67	Lab	23	Offspring - Adult	Vertical Transmission	sample	type5	lab-23	10424	4459
68	68_S68	Lab	23	Offspring - Adult	Vertical Transmission	sample	type5	lab-23	8309	3382
69	69_S69	Lab	23	Offspring - Adult	Vertical Transmission	sample	type5	lab-23	3287	1131
70	70_S70	Lab	23	Offspring - Adult	Vertical Transmission	sample	type5	lab-23	9370	3865
71	71_S71	Lab	23	Offspring - Adult	Vertical Transmission	sample	type5	lab-23	23100	11213
72	72_S72	Lab	23	Offspring - Adult	Vertical Transmission	sample	type5	lab-23	17959	10414
73	73_S73	Lab	23	Offspring - Adult	Vertical Transmission	sample	type5	lab-23	4038	2672
74	74_S74	Lab	23	Offspring - Adult	Vertical Transmission	sample	type5	lab-23	6789	2612
75	75_S75	Lab	23	Offspring - Adult	Vertical Transmission	sample	type5	lab-23	16179	11728
76	76_S76	Lab	23	Offspring - Adult	Vertical Transmission	sample	type5	lab-23	33502	32306
77	77_S77	Lab	23	Offspring - Adult	Vertical Transmission	sample	type5	lab-23	17896	779
78	78_S78	Lab	23	Offspring - Adult	Vertical Transmission	sample	type5	lab-23	4712	2585
79	79_S79	Lab	23	Offspring - Adult	Vertical Transmission	sample	type5	lab-23	1434	872
80	80_S80	Lab	23	Offspring - Adult	Vertical Transmission	sample	type5	lab-23	213	186
81	81_S81	Lab	27	Ovary	Vertical Transmission	sample	type2	lab-27	9972	7724
82	82_S82	Lab	27	Midgut	Vertical Transmission	sample	type1	lab-27	57225	45462
83	83_S83	Lab	27	Larval Water	Vertical Transmission	sample	type3	lab-27	10920	10810
84	84_S84	Lab	27	Larval Water	Vertical Transmission	sample	type3	lab-27	11885	11849
85	85_S85	Lab	27	Larval Water	Vertical Transmission	sample	type3	lab-27	13608	13481
86	86_S86	Lab	27	Offspring - Larvae	Vertical Transmission	sample	type4	lab-27	13787	13500
87	87_S87	Lab	27	Offspring - Larvae	Vertical Transmission	sample	type4	lab-27	14529	14249
88	88_S88	Lab	27	Offspring - Larvae	Vertical Transmission	sample	type4	lab-27	10237	10134
89	89_S89	Lab	27	Offspring - Larvae	Vertical Transmission	sample	type4	lab-27	12189	12122
90	90_S90	Lab	27	Offspring - Larvae	Vertical Transmission	sample	type4	lab-27	19145	18820
91	91_S91	Lab	27	Offspring - Larvae	Vertical Transmission	sample	type4	lab-27	15631	15378
92	92_S92	Lab	27	Offspring - Larvae	Vertical Transmission	sample	type4	lab-27	18802	18557
93	93_S93	Lab	27	Offspring - Larvae	Vertical Transmission	sample	type4	lab-27	369	369
94	94_S94	Lab	27	Offspring - Adult	Vertical Transmission	sample	type5	lab-27	21407	7069
95	95_S95	Lab	27	Offspring - Adult	Vertical Transmission	sample	type5	lab-27	17391	6288
96	96_S96	Lab	27	Offspring - Adult	Vertical Transmission	sample	type5	lab-27	3009	2463
97	97_S97	Lab	27	Offspring - Adult	Vertical Transmission	sample	type5	lab-27	46	46
98	98_S98	Lab	27	Offspring - Adult	Vertical Transmission	sample	type5	lab-27	5531	3684
99	99_S99	Lab	27	Offspring - Adult	Vertical Transmission	sample	type5	lab-27	21097	20691
100	100_S100	Lab	27	Offspring - Adult	Vertical Transmission	sample	type5	lab-27	13721	13376
101	101_S101	Lab	27	Offspring - Adult	Vertical Transmission	sample	type5	lab-27	12170	11003
102	102_S102	Lab	27	Offspring - Adult	Vertical Transmission	sample	type5	lab-27	28834	28405
103	103_S103	Lab	27	Offspring - Adult	Vertical Transmission	sample	type5	lab-27	26029	25512
104	104_S104	Lab	27	Offspring - Adult	Vertical Transmission	sample	type5	lab-27	36	36
105	105_S105	Lab	27	Offspring - Adult	Vertical Transmission	sample	type5	lab-27	1642	1624
106	106_S106	Lab	27	Offspring - Adult	Vertical Transmission	sample	type5	lab-27	9316	8597
107	107_S107	Lab	27	Offspring - Adult	Vertical Transmission	sample	type5	lab-27	1296	924
108	108_S108	Lab	27	Offspring - Adult	Vertical Transmission	sample	type5	lab-27	4367	3697
109	109_S109	Lab	12	Ovary	Vertical Transmission	sample	type2	lab-12	9213	7903
110	110_S110	Lab	12	Midgut	Vertical Transmission	sample	type1	lab-12	556	426
111	111_S111	Lab	12	Larval Water	Vertical Transmission	sample	type3	lab-12	6790	6444
112	112_S112	Lab	12	Larval Water	Vertical Transmission	sample	type3	lab-12	4488	4233
113	113_S113	Lab	12	Larval Water	Vertical Transmission	sample	type3	lab-12	6542	6306
114	114_S114	Lab	12	Offspring - Larvae	Vertical Transmission	sample	type4	lab-12	15412	15090
115	115_S115	Lab	12	Offspring - Larvae	Vertical Transmission	sample	type4	lab-12	18138	17883
116	116_S116	Lab	12	Offspring - Larvae	Vertical Transmission	sample	type4	lab-12	16435	15811
117	117_S117	Lab	12	Offspring - Larvae	Vertical Transmission	sample	type4	lab-12	20813	20500
118	118_S118	Lab	12	Offspring - Larvae	Vertical Transmission	sample	type4	lab-12	7133	3512
119	119_S119	Lab	12	Offspring - Larvae	Vertical Transmission	sample	type4	lab-12	12231	11853
120	120_S120	Lab	12	Offspring - Larvae	Vertical Transmission	sample	type4	lab-12	11372	11209
121	121_S121	Lab	12	Offspring - Larvae	Vertical Transmission	sample	type4	lab-12	17953	17765
122	122_S122	Lab	12	Offspring - Adult	Vertical Transmission	sample	type5	lab-12	31229	30193
123	123_S123	Lab	12	Offspring - Adult	Vertical Transmission	sample	type5	lab-12	5377	3250
124	124_S124	Lab	12	Offspring - Adult	Vertical Transmission	sample	type5	lab-12	29310	28390
125	125_S125	Lab	12	Offspring - Adult	Vertical Transmission	sample	type5	lab-12	31720	30509
126	126_S126	Lab	12	Offspring - Adult	Vertical Transmission	sample	type5	lab-12	18517	17896
127	127_S127	Lab	12	Offspring - Adult	Vertical Transmission	sample	type5	lab-12	22222	21889
128	128_S128	Lab	12	Offspring - Adult	Vertical Transmission	sample	type5	lab-12	3295	2260
129	129_S129	Lab	12	Offspring - Adult	Vertical Transmission	sample	type5	lab-12	651	483
130	130_S130	Lab	12	Offspring - Adult	Vertical Transmission	sample	type5	lab-12	1767	957
131	131_S131	Lab	12	Offspring - Adult	Vertical Transmission	sample	type5	lab-12	24033	23001
132	132_S132	Lab	12	Offspring - Adult	Vertical Transmission	sample	type5	lab-12	28031	27423
133	133_S133	Lab	12	Offspring - Adult	Vertical Transmission	sample	type5	lab-12	24700	23942
134	134_S134	Lab	12	Offspring - Adult	Vertical Transmission	sample	type5	lab-12	774	467
135	135_S135	Lab	na	neg	Vertical Transmission	negative	neg	na	463	235
136	136_S136	Lab	17	Ovary	Vertical Transmission	sample	type2	lab-17	8519	6825
137	137_S137	Lab	17	Midgut	Vertical Transmission	sample	type1	lab-17	397	342
138	138_S138	Lab	17	Larval Water	Vertical Transmission	sample	type3	lab-17	8157	8039
139	139_S139	Lab	17	Larval Water	Vertical Transmission	sample	type3	lab-17	10482	10441
140	140_S140	Lab	17	Larval Water	Vertical Transmission	sample	type3	lab-17	8904	8841
141	141_S141	Lab	17	Offspring - Larvae	Vertical Transmission	sample	type4	lab-17	13574	13560
142	142_S142	Lab	17	Offspring - Larvae	Vertical Transmission	sample	type4	lab-17	23827	23511
143	143_S143	Lab	17	Offspring - Larvae	Vertical Transmission	sample	type4	lab-17	224	224
144	144_S144	Lab	17	Offspring - Larvae	Vertical Transmission	sample	type4	lab-17	16763	16591
145	145_S145	Lab	17	Offspring - Larvae	Vertical Transmission	sample	type4	lab-17	23325	23210
146	146_S146	Lab	17	Offspring - Adult	Vertical Transmission	sample	type5	lab-17	811	552
147	147_S147	Lab	17	Offspring - Adult	Vertical Transmission	sample	type5	lab-17	997	451
148	148_S148	Lab	17	Offspring - Adult	Vertical Transmission	sample	type5	lab-17	369	287
149	149_S149	Lab	17	Offspring - Adult	Vertical Transmission	sample	type5	lab-17	25577	25108
150	150_S150	Lab	17	Offspring - Adult	Vertical Transmission	sample	type5	lab-17	225	147
151	151_S151	Lab	17	Offspring - Adult	Vertical Transmission	sample	type5	lab-17	2793	2723
152	152_S152	Lab	17	Offspring - Adult	Vertical Transmission	sample	type5	lab-17	2479	1579
153	153_S153	Lab	17	Offspring - Adult	Vertical Transmission	sample	type5	lab-17	412	278
154	154_S154	Lab	17	Offspring - Adult	Vertical Transmission	sample	type5	lab-17	29825	28888
155	155_S155	Lab	17	Offspring - Adult	Vertical Transmission	sample	type5	lab-17	4296	2271
156	156_S156	Lab	17	Offspring - Adult	Vertical Transmission	sample	type5	lab-17	404	164
157	157_S157	Lab	17	Offspring - Adult	Vertical Transmission	sample	type5	lab-17	3108	1661
158	158_S158	Lab	17	Offspring - Adult	Vertical Transmission	sample	type5	lab-17	27492	26983
159	159_S159	Lab	17	Offspring - Adult	Vertical Transmission	sample	type5	lab-17	2209	1859
160	160_S160	Lab	17	Offspring - Adult	Vertical Transmission	sample	type5	lab-17	174	174
161	161_S161	Lab	na	Spike	Vertical Transmission	spike	Spike	na	1258	1258
162	162_S162	Lab	na	neg	Vertical Transmission	negative	neg	na	759	197
163	163_S163	Lab	15	Ovary	Vertical Transmission	sample	type2	lab-15	14564	11649
164	164_S164	Lab	15	Midgut	Vertical Transmission	sample	type1	lab-15	5082	4181
165	165_S165	Lab	15	Larval Water	Vertical Transmission	sample	type3	lab-15	10132	10132
166	166_S166	Lab	15	Larval Water	Vertical Transmission	sample	type3	lab-15	8944	8926
167	167_S167	Lab	15	Larval Water	Vertical Transmission	sample	type3	lab-15	8511	8508
168	168_S168	Lab	15	Offspring - Larvae	Vertical Transmission	sample	type4	lab-15	14269	13768
169	169_S169	Lab	15	Offspring - Larvae	Vertical Transmission	sample	type4	lab-15	17173	16347
170	170_S170	Lab	15	Offspring - Larvae	Vertical Transmission	sample	type4	lab-15	13857	13463
171	171_S171	Lab	15	Offspring - Larvae	Vertical Transmission	sample	type4	lab-15	19123	18510
172	172_S172	Lab	15	Offspring - Larvae	Vertical Transmission	sample	type4	lab-15	20663	19565
173	173_S173	Lab	15	Offspring - Larvae	Vertical Transmission	sample	type4	lab-15	24425	23361
174	174_S174	Lab	15	Offspring - Larvae	Vertical Transmission	sample	type4	lab-15	14014	13614
175	175_S175	Lab	15	Offspring - Larvae	Vertical Transmission	sample	type4	lab-15	20434	17236
176	176_S176	Lab	15	Offspring - Adult	Vertical Transmission	sample	type5	lab-15	2867	1017
177	177_S177	Lab	15	Offspring - Adult	Vertical Transmission	sample	type5	lab-15	13425	12909
178	178_S178	Lab	15	Offspring - Adult	Vertical Transmission	sample	type5	lab-15	9047	2226
179	179_S179	Lab	15	Offspring - Adult	Vertical Transmission	sample	type5	lab-15	10317	3030
180	180_S180	Lab	15	Offspring - Adult	Vertical Transmission	sample	type5	lab-15	8470	1588
181	181_S181	Lab	15	Offspring - Adult	Vertical Transmission	sample	type5	lab-15	6198	1546
182	182_S182	Lab	15	Offspring - Adult	Vertical Transmission	sample	type5	lab-15	14678	3033
183	183_S183	Lab	15	Offspring - Adult	Vertical Transmission	sample	type5	lab-15	14342	2578
184	184_S184	Lab	15	Offspring - Adult	Vertical Transmission	sample	type5	lab-15	1261	729
185	185_S185	Lab	15	Offspring - Adult	Vertical Transmission	sample	type5	lab-15	97	97
186	186_S186	Lab	15	Offspring - Adult	Vertical Transmission	sample	type5	lab-15	9455	2285
187	187_S187	Lab	15	Offspring - Adult	Vertical Transmission	sample	type5	lab-15	12117	2229
188	188_S188	Lab	na	neg	Vertical Transmission	negative	neg	na	13822	723
189	189_S189	Lab	na	neg	Vertical Transmission	negative	neg	na	1364	66
190	190_S190	Field	2	Ovary	Vertical Transmission	sample	type2	field-2	2512	2077
191	191_S191	Field	2	Midgut	Vertical Transmission	sample	type1	field-2	783	592
192	192_S192	Field	2	Larval Water	Vertical Transmission	sample	type3	field-2	1040	1040
193	193_S193	Field	2	Larval Water	Vertical Transmission	sample	type3	field-2	4215	4187
194	194_S194	Field	2	Larval Water	Vertical Transmission	sample	type3	field-2	9375	9354
195	195_S195	Field	2	Offspring - Larvae	Vertical Transmission	sample	type4	field-2	25920	25081
196	196_S196	Field	2	Offspring - Larvae	Vertical Transmission	sample	type4	field-2	20578	19964
197	197_S197	Field	2	Offspring - Larvae	Vertical Transmission	sample	type4	field-2	27716	26458
198	198_S198	Field	2	Offspring - Larvae	Vertical Transmission	sample	type4	field-2	23081	21768
199	199_S199	Field	2	Offspring - Larvae	Vertical Transmission	sample	type4	field-2	24283	23675
200	200_S200	Field	2	Offspring - Larvae	Vertical Transmission	sample	type4	field-2	7920	7869
201	201_S201	Field	2	Offspring - Larvae	Vertical Transmission	sample	type4	field-2	3922	3890
202	202_S202	Field	2	Offspring - Larvae	Vertical Transmission	sample	type4	field-2	18383	17599
203	203_S203	Field	2	Offspring - Adult	Vertical Transmission	sample	type5	field-2	26540	26452
204	204_S204	Field	2	Offspring - Adult	Vertical Transmission	sample	type5	field-2	18757	18723
205	205_S205	Field	2	Offspring - Adult	Vertical Transmission	sample	type5	field-2	19918	19850
206	206_S206	Field	2	Offspring - Adult	Vertical Transmission	sample	type5	field-2	20167	18477
207	207_S207	Field	2	Offspring - Adult	Vertical Transmission	sample	type5	field-2	22555	22075
208	208_S208	Field	2	Offspring - Adult	Vertical Transmission	sample	type5	field-2	18030	17994
209	209_S209	Field	2	Offspring - Adult	Vertical Transmission	sample	type5	field-2	17449	17396
210	210_S210	Field	2	Offspring - Adult	Vertical Transmission	sample	type5	field-2	19124	18972
211	211_S211	Field	2	Offspring - Adult	Vertical Transmission	sample	type5	field-2	28327	28102
212	212_S212	Field	2	Offspring - Adult	Vertical Transmission	sample	type5	field-2	15382	15340
213	213_S213	Field	2	Offspring - Adult	Vertical Transmission	sample	type5	field-2	19478	19456
214	214_S214	Field	2	Offspring - Adult	Vertical Transmission	sample	type5	field-2	18226	18182
215	215_S215	Field	2	Offspring - Adult	Vertical Transmission	sample	type5	field-2	17144	17096
216	216_S216	Field	2	Offspring - Adult	Vertical Transmission	sample	type5	field-2	15605	15508
217	217_S217	Field	2	Offspring - Adult	Vertical Transmission	sample	type5	field-2	16233	16134
218	218_S218	Field	3	Ovary	Vertical Transmission	sample	type2	field-3	9228	7451
219	219_S219	Field	3	Midgut	Vertical Transmission	sample	type1	field-3	4268	3494
220	220_S220	Field	3	Larval Water	Vertical Transmission	sample	type3	field-3	8969	8890
221	221_S221	Field	3	Larval Water	Vertical Transmission	sample	type3	field-3	10232	10202
222	222_S222	Field	3	Larval Water	Vertical Transmission	sample	type3	field-3	10576	10485
223	223_S223	Field	3	Offspring - Larvae	Vertical Transmission	sample	type4	field-3	30373	29867
224	224_S224	Field	3	Offspring - Larvae	Vertical Transmission	sample	type4	field-3	13316	13267
225	225_S225	Field	3	Offspring - Larvae	Vertical Transmission	sample	type4	field-3	18633	18397
226	226_S226	Field	3	Offspring - Larvae	Vertical Transmission	sample	type4	field-3	21581	20987
227	227_S227	Field	3	Offspring - Larvae	Vertical Transmission	sample	type4	field-3	22600	22070
228	228_S228	Field	3	Offspring - Larvae	Vertical Transmission	sample	type4	field-3	22256	21764
229	229_S229	Field	3	Offspring - Larvae	Vertical Transmission	sample	type4	field-3	17265	17222
230	230_S230	Field	3	Offspring - Larvae	Vertical Transmission	sample	type4	field-3	20133	19959
231	231_S231	Field	3	Offspring - Adult	Vertical Transmission	sample	type5	field-3	17476	17476
232	232_S232	Field	3	Offspring - Adult	Vertical Transmission	sample	type5	field-3	23433	23316
233	233_S233	Field	3	Offspring - Adult	Vertical Transmission	sample	type5	field-3	19555	19498
234	234_S234	Field	3	Offspring - Adult	Vertical Transmission	sample	type5	field-3	18316	18292
235	235_S235	Field	3	Offspring - Adult	Vertical Transmission	sample	type5	field-3	25895	25847
236	236_S236	Field	3	Offspring - Adult	Vertical Transmission	sample	type5	field-3	31318	30421
237	237_S237	Field	3	Offspring - Adult	Vertical Transmission	sample	type5	field-3	26879	26765
238	238_S238	Field	3	Offspring - Adult	Vertical Transmission	sample	type5	field-3	24282	24245
239	239_S239	Field	3	Offspring - Adult	Vertical Transmission	sample	type5	field-3	15975	15950
240	240_S240	Field	3	Offspring - Adult	Vertical Transmission	sample	type5	field-3	21188	21075
241	241_S241	Field	3	Offspring - Adult	Vertical Transmission	sample	type5	field-3	16808	16749
242	242_S242	Field	3	Offspring - Adult	Vertical Transmission	sample	type5	field-3	18833	18716
243	243_S243	Field	3	Offspring - Adult	Vertical Transmission	sample	type5	field-3	32605	32132
244	244_S244	Field	3	Offspring - Adult	Vertical Transmission	sample	type5	field-3	21777	21725
245	245_S245	Field	3	Offspring - Adult	Vertical Transmission	sample	type5	field-3	21002	20978
246	246_S246	Field	4	Ovary	Vertical Transmission	sample	type2	field-4	11978	10010
247	247_S247	Field	4	Midgut	Vertical Transmission	sample	type1	field-4	4729	3815
248	248_S248	Field	4	Larval Water	Vertical Transmission	sample	type3	field-4	7663	7562
249	249_S249	Field	4	Larval Water	Vertical Transmission	sample	type3	field-4	10406	10249
250	250_S250	Field	4	Larval Water	Vertical Transmission	sample	type3	field-4	12915	12754
251	251_S251	Field	4	Offspring - Larvae	Vertical Transmission	sample	type4	field-4	29700	28691
252	252_S252	Field	4	Offspring - Larvae	Vertical Transmission	sample	type4	field-4	106	106
253	253_S253	Field	4	Offspring - Larvae	Vertical Transmission	sample	type4	field-4	33045	32393
254	254_S254	Field	4	Offspring - Larvae	Vertical Transmission	sample	type4	field-4	22062	21842
255	255_S255	Field	4	Offspring - Larvae	Vertical Transmission	sample	type4	field-4	17920	17638
256	256_S256	Field	4	Offspring - Larvae	Vertical Transmission	sample	type4	field-4	33084	32446
257	257_S257	Field	4	Offspring - Larvae	Vertical Transmission	sample	type4	field-4	40016	39490
258	258_S258	Field	4	Offspring - Larvae	Vertical Transmission	sample	type4	field-4	25663	25308
259	259_S259	Field	4	Offspring - Adult	Vertical Transmission	sample	type5	field-4	5864	3072
260	260_S260	Field	4	Offspring - Adult	Vertical Transmission	sample	type5	field-4	5228	3056
261	261_S261	Field	4	Offspring - Adult	Vertical Transmission	sample	type5	field-4	4633	3265
262	262_S262	Field	4	Offspring - Adult	Vertical Transmission	sample	type5	field-4	8123	5502
263	263_S263	Field	4	Offspring - Adult	Vertical Transmission	sample	type5	field-4	9779	6337
264	264_S264	Field	4	Offspring - Adult	Vertical Transmission	sample	type5	field-4	5217	3432
265	265_S265	Field	4	Offspring - Adult	Vertical Transmission	sample	type5	field-4	3495	2037
266	266_S266	Field	4	Offspring - Adult	Vertical Transmission	sample	type5	field-4	3155	1784
267	267_S267	Field	4	Offspring - Adult	Vertical Transmission	sample	type5	field-4	8476	5200
268	268_S268	Field	4	Offspring - Adult	Vertical Transmission	sample	type5	field-4	5979	3148
269	269_S269	Field	4	Offspring - Adult	Vertical Transmission	sample	type5	field-4	6888	4102
270	270_S270	Field	4	Offspring - Adult	Vertical Transmission	sample	type5	field-4	15967	8835
271	271_S271	Field	4	Offspring - Adult	Vertical Transmission	sample	type5	field-4	12197	8198
272	272_S272	Field	4	Offspring - Adult	Vertical Transmission	sample	type5	field-4	7586	4867
273	273_S273	Field	4	Offspring - Adult	Vertical Transmission	sample	type5	field-4	10418	7417
274	274_S274	Field	na	neg	Vertical Transmission	negative	neg	na	20813	13896
275	275_S275	na	na	Spike	Vertical Transmission	spike	Spike	na	27	27
278	278_S278	na	na	Blank	Vertical Transmission	negative	Blank	na	1112	571
