## Additional Files for "Vertical transmission of mosquito microbiota and its effects on offspring development": af_35.csv

line	numEggs	numLarvae	numLarvCollected	numLarvae_adjusted	numPupae	numAdults	males	females
2	71	57	10	47	33	30	13	17
3	76	62	10	52	25	22	13	9
4	89	74	10	64	32	31	16	15
7	81	63	10	53	33	29	13	12
10	77	49	10	39	34	27	14	11
12	90	59	10	49	15	13	8	5
15	96	56	10	46	17	12	10	4
17	63	59	10	49	26	25	14	5
23	82	61	10	51	36	27	20	15
27	96	70	10	60	28	20	11	9
